# *In-silico* analysis reveals hub genes and enriched pathways in Type 2 Diabetes Mellitus

**DOI:** 10.1101/2023.08.21.553951

**Authors:** Prasad Gandham, RG Sharathchandra

## Abstract

The worldwide prevalence of diabetes mellitus poses a significant hazard to human health and a substantial economic burden for modern society. Multiple genes and gene-environment interactions make up the complicated genetic landscape of type 2 diabetes (T2D). The majority of genetic studies concentrated on separate genes, while some put an excessive amount of emphasis on SNPs. The objective of this work was to analyze all known T2D-associated genes in a collective manner in order to identify candidate genes and assess their possible functional role using bioinformatic tools. Interactome networks, enrichment clustering, hub genes, enriched biological pathways, and miRNAs targeting hub genes were analyzed. From the pool of 490 genes implicated in type 2 diabetes, the 25 most prominent hub genes were identified using measures of betweenness centrality and degree of each node. From the interactome analysis 8 different MCODE clusters was observed with a highest number of 63 genes in cluster one. GO analyses revealed that candidate genes were significantly enriched in glucose homeostasis, carbohydrate homeostasis, regulation of type B pancreatic cell apoptotic process, and regulation of hormone secretion biological process. Insulin resistance, PI3K-Akt signaling pathway, AMPK signaling pathway, Neuroactive ligand-receptor interaction, and Adipocytokine signaling pathway were among the notable enriched pathways. Subsequently we found 54 miRNAs targeting 25 hub genes out of which IRS1 and IGF1 hub genes were targeted by seven different miRNA. This study contributes to a thorough bioinformatics investigation of genes, functions, and pathways that are relevant to the etiology of T2DM and may be useful in the development of precision medicine-based treatments.
