## Supplemental Table 1 for "*In-silico* analysis reveals hub genes and enriched pathways in Type 2 Diabetes Mellitus"

### Sheet: Table-S1
490 Genes associated with Type 2 Diabetes Mellitus
#	Symbol	Description	Category	PubMed IDs
1	ABCA1	ATP Binding Cassette Subfamily A Member 1	Protein Coding	18490524,16055210,16009332
2	ABCC8	ATP Binding Cassette Subfamily C Member 8	Protein Coding	16885549,18025464,9867219
3	ABCG1	ATP Binding Cassette Subfamily G Member 1	Protein Coding	GeneCards
4	ABCG5	ATP Binding Cassette Subfamily G Member 5	Protein Coding	GeneCards
5	ABCG8	ATP Binding Cassette Subfamily G Member 8	Protein Coding	GeneCards
6	ACACB	Acetyl-CoA Carboxylase Beta	Protein Coding	15955844
7	ACE	Angiotensin I Converting Enzyme	Protein Coding	9321743,16789486,10023638
8	ACE2	Angiotensin Converting Enzyme 2	Protein Coding	GeneCards
9	ACHE	Acetylcholinesterase (Cartwright Blood Group)	Protein Coding	17553629
10	ACP1	Acid Phosphatase 1	Protein Coding	8897009,8132755,9609118
11	ADAMTS9	ADAM Metallopeptidase With Thrombospondin Type 1 Motif 9	Protein Coding	18372903
12	ADCY5	Adenylate Cyclase 5	Protein Coding	24740569
13	ADIPOQ	Adiponectin, C1Q And Collagen Domain Containing	Protein Coding	18027814,17046560,17445536
14	ADIPOR1	Adiponectin Receptor 1	Protein Coding	15918014,17216283,17712104
15	ADIPOR2	Adiponectin Receptor 2	Protein Coding	15918014,17216283,14759511
16	ADM	Adrenomedullin	Protein Coding	12753312
17	ADRA2A	Adrenoceptor Alpha 2A	Protein Coding	GeneCards
18	ADRB1	Adrenoceptor Beta 1	Protein Coding	GeneCards
19	ADRB2	Adrenoceptor Beta 2	Protein Coding	19034036,11288039,10999801
20	ADRB3	Adrenoceptor Beta 3	Protein Coding	10414939,18249219,10826514
21	AGER	Advanced Glycosylation End-Product Specific Receptor	Protein Coding	18796298,12909002,11586486
22	AGPAT2	1-Acylglycerol-3-Phosphate O-Acyltransferase 2	Protein Coding	15908053,19026526,14516935
23	AGT	Angiotensinogen	Protein Coding	15699455,20383279,19879250
24	AGTR1	Angiotensin II Receptor Type 1	Protein Coding	18380932,17378368,17884270
25	AHSG	Alpha 2-HS Glycoprotein	Protein Coding	16567827,12153747,15841498
26	AKR1B1	Aldo-Keto Reductase Family 1 Member B	Protein Coding	12446366,1661222,7585850
27	AKT1	AKT Serine/Threonine Kinase 1	Protein Coding	15322693,11508278,15634339
28	AKT2	AKT Serine/Threonine Kinase 2	Protein Coding	15166380,19164855,17327441
29	ALB	Albumin	Protein Coding	18400966,12777954,17998025
30	ALDH2	Aldehyde Dehydrogenase 2 Family Member	Protein Coding	9752691,8941476,19876063
31	ALMS1	ALMS1 Centrosome And Basal Body Associated Protein	Protein Coding	GeneCards
32	ALOX5	Arachidonate 5-Lipoxygenase	Protein Coding	GeneCards
33	AMBP	Alpha-1-Microglobulin/Bikunin Precursor	Protein Coding	9342486
34	ANGPT2	Angiopoietin 2	Protein Coding	GeneCards
35	ANGPTL3	Angiopoietin Like 3	Protein Coding	GeneCards
36	ANGPTL4	Angiopoietin Like 4	Protein Coding	15326464,16870142,15837923
37	ANGPTL6	Angiopoietin Like 6	Protein Coding	GeneCards
38	ANGPTL8	Angiopoietin Like 8	Protein Coding	GeneCards
39	ANK1	Ankyrin 1	Protein Coding	22885922
40	ANKRD55	Ankyrin Repeat Domain 55	Protein Coding	22885922
41	ANXA5	Annexin A5	Protein Coding	GeneCards
42	AOC3	Amine Oxidase Copper Containing 3	Protein Coding	15919838,9920154,10064104
43	APLN	Apelin	Protein Coding	20233941,17177135,16723381
44	APOA1	Apolipoprotein A1	Protein Coding	16530178,19922961,17993808
45	APOA2	Apolipoprotein A2	Protein Coding	15166779,17436096,15466364
46	APOA4	Apolipoprotein A4	Protein Coding	14669151,7956623,8971092
47	APOA5	Apolipoprotein A5	Protein Coding	GeneCards
48	APOB	Apolipoprotein B	Protein Coding	2200727,8595706,1892482
49	APOC2	Apolipoprotein C2	Protein Coding	9064379,1814823
50	APOC3	Apolipoprotein C3	Protein Coding	18201179,15715433,11126401
51	APOE	Apolipoprotein E	Protein Coding	8216506,8544779,1999275
52	APOM	Apolipoprotein M	Protein Coding	GeneCards
53	APPL1	Adaptor Protein, Phosphotyrosine Interacting With PH Domain And Leucine Zipper 1	Protein Coding	GeneCards
54	AR	Androgen Receptor	Protein Coding	GeneCards
55	ARAP1	ArfGAP With RhoGAP Domain, Ankyrin Repeat And PH Domain 1	Protein Coding	GeneCards
56	ARG1	Arginase 1	Protein Coding	GeneCards
57	ATP2A2	ATPase Sarcoplasmic/Endoplasmic Reticulum Ca2+ Transporting 2	Protein Coding	GeneCards
58	AVP	Arginine Vasopressin	Protein Coding	GeneCards
59	AZGP1	Alpha-2-Glycoprotein 1, Zinc-Binding	Protein Coding	GeneCards
60	B2M	Beta-2-Microglobulin	Protein Coding	GeneCards
61	BAIAP2L1	BAR/IMD Domain Containing Adaptor Protein 2 Like 1	Protein Coding	7927191,7821730,1846830
62	BCAR1	BCAR1 Scaffold Protein, Cas Family Member	Protein Coding	22885922
63	BCHE	Butyrylcholinesterase	Protein Coding	17553629,11410111,11793025
64	BCL11A	BAF Chromatin Remodeling Complex Subunit BCL11A	Protein Coding	19833888
65	BCL2	BCL2 Apoptosis Regulator	Protein Coding	GeneCards
66	BDNF	Brain Derived Neurotrophic Factor	Protein Coding	GeneCards
67	BGLAP	Bone Gamma-Carboxyglutamate Protein	Protein Coding	GeneCards
68	BSCL2	BSCL2 Lipid Droplet Biogenesis Associated, Seipin	Protein Coding	15908053,19438831,17633104
69	C1QTNF3	C1q And TNF Related 3	Protein Coding	GeneCards
70	C1QTNF9	C1q And TNF Related 9	Protein Coding	GeneCards
71	C3	Complement C3	Protein Coding	17595349,16302015,18206145
72	CAMK1D	Calcium/Calmodulin Dependent Protein Kinase ID	Protein Coding	23961321
73	CAPN10	Calpain 10	Protein Coding	11017071,11481585,12107250
74	CARTPT	CART Prepropeptide	Protein Coding	GeneCards
75	CASP9	Caspase 9	Protein Coding	GeneCards
76	CAT	Catalase	Protein Coding	16309371,11350569,11357375
77	CAV1	Caveolin 1	Protein Coding	GeneCards
78	CBS	Cystathionine Beta-Synthase	Protein Coding	GeneCards
79	CCK	Cholecystokinin	Protein Coding	8596489,8432795,10997641
80	CCL2	C-C Motif Chemokine Ligand 2	Protein Coding	16050950,17982227,17322498
81	CCL5	C-C Motif Chemokine Ligand 5	Protein Coding	GeneCards
82	CCN2	Cellular Communication Network Factor 2	Protein Coding	16186174,17976159
83	CCR5	C-C Motif Chemokine Receptor 5	Protein Coding	GeneCards
84	CD163	CD163 Molecule	Protein Coding	GeneCards
85	CD34	CD34 Molecule	Protein Coding	GeneCards
86	CD36	CD36 Molecule	Protein Coding	GeneCards
87	CD40LG	CD40 Ligand	Protein Coding	GeneCards
88	CD63	CD63 Molecule	Protein Coding	16093733
89	CDK4	Cyclin Dependent Kinase 4	Protein Coding	GeneCards
90	CDKAL1	CDK5 Regulatory Subunit Associated Protein 1 Like 1	Protein Coding	25634229
91	CDKN2A	Cyclin Dependent Kinase Inhibitor 2A	Protein Coding	18971440
92	CDKN2B	Cyclin Dependent Kinase Inhibitor 2B	Protein Coding	18971440
93	CDKN3	Cyclin Dependent Kinase Inhibitor 3	Protein Coding	19001549,7713477,12197308
94	CETP	Cholesteryl Ester Transfer Protein	Protein Coding	12754275,11436182,14651331
95	CFTR	CF Transmembrane Conductance Regulator	Protein Coding	GeneCards
96	CHI3L1	Chitinase 3 Like 1	Protein Coding	GeneCards
97	CLU	Clusterin	Protein Coding	GeneCards
98	CNR1	Cannabinoid Receptor 1	Protein Coding	20204253,17369778,20460921
99	COG2	Component Of Oligomeric Golgi Complex 2	Protein Coding	15281005,20432816,17275945
100	CP	Ceruloplasmin	Protein Coding	11560002,15207835,19317795
101	CPT1A	Carnitine Palmitoyltransferase 1A	Protein Coding	17445541,1943747,17062841
102	CPT2	Carnitine Palmitoyltransferase 2	Protein Coding	11994355,17828388,17445541
103	CREB1	CAMP Responsive Element Binding Protein 1	Protein Coding	19945407
104	CRP	C-Reactive Protein	Protein Coding	18039190,17969372,18505467
105	CS	Citrate Synthase	Protein Coding	9216960,11719832,15894466
106	CST3	Cystatin C	Protein Coding	19765773,19291539,11247403
107	CTLA4	Cytotoxic T-Lymphocyte Associated Protein 4	Protein Coding	GeneCards
108	CTNNB1	Catenin Beta 1	Protein Coding	GeneCards
109	CXCL10	C-X-C Motif Chemokine Ligand 10	Protein Coding	16130407
110	CXCL12	C-X-C Motif Chemokine Ligand 12	Protein Coding	GeneCards
111	CXCL8	C-X-C Motif Chemokine Ligand 8	Protein Coding	GeneCards
112	CYBA	Cytochrome B-245 Alpha Chain	Protein Coding	19043982,12547880
113	CYP17A1	Cytochrome P450 Family 17 Subfamily A Member 1	Protein Coding	11095477,19013303,18406239
114	CYP19A1	Cytochrome P450 Family 19 Subfamily A Member 1	Protein Coding	GeneCards
115	CYP1A1	Cytochrome P450 Family 1 Subfamily A Member 1	Protein Coding	GeneCards
116	CYP1A2	Cytochrome P450 Family 1 Subfamily A Member 2	Protein Coding	17503978,16841221
117	CYP21A2	Cytochrome P450 Family 21 Subfamily A Member 2	Protein Coding	12021119,16052861,10497620
118	CYP27B1	Cytochrome P450 Family 27 Subfamily B Member 1	Protein Coding	GeneCards
119	CYP2C19	Cytochrome P450 Family 2 Subfamily C Member 19	Protein Coding	GeneCards
120	CYP2C9	Cytochrome P450 Family 2 Subfamily C Member 9	Protein Coding	GeneCards
121	CYP2D6	Cytochrome P450 Family 2 Subfamily D Member 6	Protein Coding	17503978
122	CYP2E1	Cytochrome P450 Family 2 Subfamily E Member 1	Protein Coding	19307976,12601351
123	CYP3A4	Cytochrome P450 Family 3 Subfamily A Member 4	Protein Coding	17912464
124	DDAH2	Dimethylarginine Dimethylaminohydrolase 2	Protein Coding	GeneCards
125	DDIT3	DNA Damage Inducible Transcript 3	Protein Coding	GeneCards
126	DGAT1	Diacylglycerol O-Acyltransferase 1	Protein Coding	11956242,16595853
127	DIO2	Iodothyronine Deiodinase 2	Protein Coding	15797963,17408423,16356084
128	DLK1	Delta Like Non-Canonical Notch Ligand 1	Protein Coding	GeneCards
129	DPP4	Dipeptidyl Peptidase 4	Protein Coding	19333209,12524666,15934925
130	DRD2	Dopamine Receptor D2	Protein Coding	8260195,11093282
131	DUSP2	Dual Specificity Phosphatase 2	Protein Coding	16093733
132	DUSP9	Dual Specificity Phosphatase 9	Protein Coding	20581827
133	EDN1	Endothelin 1	Protein Coding	9270291,9647335,9754897
134	ELANE	Elastase, Neutrophil Expressed	Protein Coding	GeneCards
135	ELOVL5	ELOVL Fatty Acid Elongase 5	Protein Coding	GeneCards
136	ELOVL6	ELOVL Fatty Acid Elongase 6	Protein Coding	GeneCards
137	ENHO	Energy Homeostasis Associated	Protein Coding	GeneCards
138	ENPP1	Ectonucleotide Pyrophosphatase/Phosphodiesterase 1	Protein Coding	9662402,10453738,10480624
139	EP300	E1A Binding Protein P300	Protein Coding	9812974
140	EPO	Erythropoietin	Protein Coding	GeneCards
141	ESR1	Estrogen Receptor 1	Protein Coding	GeneCards
142	EXT2	Exostosin Glycosyltransferase 2	Protein Coding	23052945
143	F2	Coagulation Factor II, Thrombin	Protein Coding	GeneCards
144	F3	Coagulation Factor III, Tissue Factor	Protein Coding	GeneCards
145	F8	Coagulation Factor VIII	Protein Coding	17586991,16712853
146	FABP1	Fatty Acid Binding Protein 1	Protein Coding	GeneCards
147	FABP2	Fatty Acid Binding Protein 2	Protein Coding	9589253,20329566,19324445
148	FABP3	Fatty Acid Binding Protein 3	Protein Coding	11144119
149	FABP4	Fatty Acid Binding Protein 4	Protein Coding	19368945,17389279,19475694
150	FABP5	Fatty Acid Binding Protein 5	Protein Coding	GeneCards
151	FADS1	Fatty Acid Desaturase 1	Protein Coding	15850715,16896932,9833942
152	FADS2	Fatty Acid Desaturase 2	Protein Coding	GeneCards
153	FASN	Fatty Acid Synthase	Protein Coding	18483661,19733654,19181734
154	FBN1	Fibrillin 1	Protein Coding	GeneCards
155	FGF19	Fibroblast Growth Factor 19	Protein Coding	GeneCards
156	FGF2	Fibroblast Growth Factor 2	Protein Coding	GeneCards
157	FGF21	Fibroblast Growth Factor 21	Protein Coding	19528204,18460341
158	FGF23	Fibroblast Growth Factor 23	Protein Coding	GeneCards
159	FLT1	Fms Related Receptor Tyrosine Kinase 1	Protein Coding	GeneCards
160	FNDC5	Fibronectin Type III Domain Containing 5	Protein Coding	GeneCards
161	FOXA2	Forkhead Box A2	Protein Coding	15949766,10868949,11043867
162	FOXC2	Forkhead Box C2	Protein Coding	12453913,14569043,11551504
163	FOXO1	Forkhead Box O1	Protein Coding	19490822,10912522,15910615
164	FOXO3	Forkhead Box O3	Protein Coding	GeneCards
165	FOXP3	Forkhead Box P3	Protein Coding	GeneCards
166	FTO	FTO Alpha-Ketoglutarate Dependent Dioxygenase	Protein Coding	18971440
167	G6PC1	Glucose-6-Phosphatase Catalytic Subunit 1	Protein Coding	9115220,7821738,19587243
168	G6PC2	Glucose-6-Phosphatase Catalytic Subunit 2	Protein Coding	GeneCards
169	GAD1	Glutamate Decarboxylase 1	Protein Coding	8722051,8969635,9542275
170	GAD2	Glutamate Decarboxylase 2	Protein Coding	10333047,12021119,11585368
171	GAL	Galanin And GMAP Prepropeptide	Protein Coding	18617732,10997641
172	GAST	Gastrin	Protein Coding	GeneCards
173	GC	GC Vitamin D Binding Protein	Protein Coding	11230793,10843180
174	GCG	Glucagon	Protein Coding	18818290,11522713,17460495
175	GCGR	Glucagon Receptor	Protein Coding	18028036,9285210,8712800
176	GCK	Glucokinase	Protein Coding	1360036,8094163,8094164
177	GCKR	Glucokinase Regulator	Protein Coding	16731834,18439548,8662230
178	GDF15	Growth Differentiation Factor 15	Protein Coding	GeneCards
179	GFPT1	Glutamine--Fructose-6-Phosphate Transaminase 1	Protein Coding	8593934,1460020,17574229
180	GGT1	Gamma-Glutamyltransferase 1	Protein Coding	9589232,1977540,19065605
181	GH1	Growth Hormone 1	Protein Coding	15049958,2403523,17519313
182	GHR	Growth Hormone Receptor	Protein Coding	20185347,9225115,15638867
183	GHRL	Ghrelin And Obestatin Prepropeptide	Protein Coding	15538935,19108925,17371480
184	GIP	Gastric Inhibitory Polypeptide	Protein Coding	15522997,19582394,20211036
185	GIPR	Gastric Inhibitory Polypeptide Receptor	Protein Coding	GeneCards
186	GLIS3	GLIS Family Zinc Finger 3	Protein Coding	GeneCards
187	GLP1R	Glucagon Like Peptide 1 Receptor	Protein Coding	19921118,8392011,7983806
188	GNB3	G Protein Subunit Beta 3	Protein Coding	15332573,15855877,17161225
189	GNPDA2	Glucosamine-6-Phosphate Deaminase 2	Protein Coding	GeneCards
190	GOT2	Glutamic-Oxaloacetic Transaminase 2	Protein Coding	GeneCards
191	GPBAR1	G Protein-Coupled Bile Acid Receptor 1	Protein Coding	GeneCards
192	GPD2	Glycerol-3-Phosphate Dehydrogenase 2	Protein Coding	9070847,11822825,9084974
193	GPR119	G Protein-Coupled Receptor 119	Protein Coding	GeneCards
194	GPT	Glutamic--Pyruvic Transaminase	Protein Coding	20433554,19065605,8445546
195	GPX1	Glutathione Peroxidase 1	Protein Coding	GeneCards
196	GPX3	Glutathione Peroxidase 3	Protein Coding	GeneCards
197	GRB14	Growth Factor Receptor Bound Protein 14	Protein Coding	15059968
198	GRK5	G Protein-Coupled Receptor Kinase 5	Protein Coding	22961080
199	GSK3B	Glycogen Synthase Kinase 3 Beta	Protein Coding	11520307
200	GSR	Glutathione-Disulfide Reductase	Protein Coding	10731349,17728966
201	GSTM1	Glutathione S-Transferase Mu 1	Protein Coding	GeneCards
202	GSTP1	Glutathione S-Transferase Pi 1	Protein Coding	GeneCards
203	GYS1	Glycogen Synthase 1	Protein Coding	8721777,8690177,9267990
204	GYS2	Glycogen Synthase 2	Protein Coding	GeneCards
205	H6PD	Hexose-6-Phosphate Dehydrogenase/Glucose 1-Dehydrogenase	Protein Coding	14502105
206	HAMP	Hepcidin Antimicrobial Peptide	Protein Coding	GeneCards
207	HBA1	Hemoglobin Subunit Alpha 1	Protein Coding	8159099
208	HFE	Homeostatic Iron Regulator	Protein Coding	19267193,11513189,14752836
209	HGF	Hepatocyte Growth Factor	Protein Coding	GeneCards
210	HHEX	Hematopoietically Expressed Homeobox	Protein Coding	KEGG
211	HIF1A	Hypoxia Inducible Factor 1 Subunit Alpha	Protein Coding	GeneCards
212	HK2	Hexokinase 2	Protein Coding	8786021,8834247,10656921
213	HLA-DQA1	Major Histocompatibility Complex, Class II, DQ Alpha 1	Protein Coding	GeneCards
214	HLA-DQB1	Major Histocompatibility Complex, Class II, DQ Beta 1	Protein Coding	GeneCards
215	HLA-DRB1	Major Histocompatibility Complex, Class II, DR Beta 1	Protein Coding	GeneCards
216	HMGA1	High Mobility Group AT-Hook 1	Protein Coding	21364139,15924147,18651940
217	HMGA2	High Mobility Group AT-Hook 2	Protein Coding	20581827
218	HMGB1	High Mobility Group Box 1	Protein Coding	GeneCards
219	HMGCR	3-Hydroxy-3-Methylglutaryl-CoA Reductase	Protein Coding	14979733,15285698,8595642
220	HMOX1	Heme Oxygenase 1	Protein Coding	GeneCards
221	HNF1A	HNF1 Homeobox A	Protein Coding	10084598,10843190,10852449
222	HNF1B	HNF1 Homeobox B	Protein Coding	12161522,15111528,16249435
223	HNF4A	Hepatocyte Nuclear Factor 4 Alpha	Protein Coding	9449683,17054605,10333942
224	HP	Haptoglobin	Protein Coding	GeneCards
225	HSD11B1	Hydroxysteroid 11-Beta Dehydrogenase 1	Protein Coding	18963204,17986636,20373256
226	IAPP	Islet Amyloid Polypeptide	Protein Coding	8967027,8877314,2204154
227	ICAM1	Intercellular Adhesion Molecule 1	Protein Coding	GeneCards
228	ICOSLG	Inducible T Cell Costimulator Ligand	Protein Coding	GeneCards
229	IDE	Insulin Degrading Enzyme	Protein Coding	18621727,12634421,2246195
230	IFNG	Interferon Gamma	Protein Coding	GeneCards
231	IGF1	Insulin Like Growth Factor 1	Protein Coding	7851872,7512573,8793228
232	IGF1R	Insulin Like Growth Factor 1 Receptor	Protein Coding	18249219,2166697,10770205
233	IGF2	Insulin Like Growth Factor 2	Protein Coding	12917202,10396366,15181035
234	IGF2BP2	Insulin Like Growth Factor 2 MRNA Binding Protein 2	Protein Coding	17463246,17463249,17463248
235	IGF2R	Insulin Like Growth Factor 2 Receptor	Protein Coding	GeneCards
236	IGFBP1	Insulin Like Growth Factor Binding Protein 1	Protein Coding	7536208,8636318,7512573
237	IGFBP3	Insulin Like Growth Factor Binding Protein 3	Protein Coding	7513716,7512573,10751750
238	IKBKB	Inhibitor Of Nuclear Factor Kappa B Kinase Subunit Beta	Protein Coding	12021247,18240344,15617879
239	IL10	Interleukin 10	Protein Coding	GeneCards
240	IL17A	Interleukin 17A	Protein Coding	GeneCards
241	IL18	Interleukin 18	Protein Coding	16943580,17893261,16770329
242	IL1B	Interleukin 1 Beta	Protein Coding	GeneCards
243	IL1R1	Interleukin 1 Receptor Type 1	Protein Coding	GeneCards
244	IL1RN	Interleukin 1 Receptor Antagonist	Protein Coding	GeneCards
245	IL4	Interleukin 4	Protein Coding	GeneCards
246	IL6	Interleukin 6	Protein Coding	9769329,11001912,10720087
247	IL6R	Interleukin 6 Receptor	Protein Coding	19633828,10436255,17570254
248	INPPL1	Inositol Polyphosphate Phosphatase Like 1	Protein Coding	14683460,15964236,15654601
249	INS	Insulin	Protein Coding	10996359,9538982,9715376
250	INSIG2	Insulin Induced Gene 2	Protein Coding	GeneCards
251	INSR	Insulin Receptor	Protein Coding	1314826,1607076,1890161
252	IRS1	Insulin Receptor Substrate 1	Protein Coding	8723689,12679424,7623569
253	IRS2	Insulin Receptor Substrate 2	Protein Coding	10525667,11030756,11473060
254	IRS4	Insulin Receptor Substrate 4	Protein Coding	GeneCards
255	ITLN1	Intelectin 1	Protein Coding	17329619,17970534,19009016
256	JAZF1	JAZF Zinc Finger 1	Protein Coding	18372903
257	KCNJ11	Potassium Inwardly Rectifying Channel Subfamily J Member 11	Protein Coding	9867219,15797964,15579791
258	KCNJ5	Potassium Inwardly Rectifying Channel Subfamily J Member 5	Protein Coding	8904234,12437993,9200660
259	KCNK16	Potassium Two Pore Domain Channel Subfamily K Member 16	Protein Coding	22158537
260	KCNQ1	Potassium Voltage-Gated Channel Subfamily Q Member 1	Protein Coding	23961321
261	KCTD15	Potassium Channel Tetramerization Domain Containing 15	Protein Coding	GeneCards
262	KDR	Kinase Insert Domain Receptor	Protein Coding	GeneCards
263	KL	Klotho	Protein Coding	GeneCards
264	KLF14	Kruppel Like Factor 14	Protein Coding	23961321
265	KNG1	Kininogen 1	Protein Coding	GeneCards
266	KRT18	Keratin 18	Protein Coding	GeneCards
267	LBP	Lipopolysaccharide Binding Protein	Protein Coding	GeneCards
268	LCAT	Lecithin-Cholesterol Acyltransferase	Protein Coding	18782872,14651331,10428983
269	LCN2	Lipocalin 2	Protein Coding	19949414,18487287,17040956
270	LEP	Leptin	Protein Coding	2010535,8636448,9283801
271	LEPR	Leptin Receptor	Protein Coding	18249219,16333525,20433554
272	LGALS3	Galectin 3	Protein Coding	GeneCards
273	LIPC	Lipase C, Hepatic Type	Protein Coding	18364377,14651331,18249219
274	LIPE	Lipase E, Hormone Sensitive Type	Protein Coding	15609025,8692022,9519728
275	LIPG	Lipase G, Endothelial Type	Protein Coding	GeneCards
276	LMNA	Lamin A/C	Protein Coding	11440372,12524233,16320084
277	LNPEP	Leucyl And Cystinyl Aminopeptidase	Protein Coding	16967782
278	LPA	Lipoprotein(A)	Protein Coding	19501926,17669712,10834428
279	LPIN1	Lipin 1	Protein Coding	18269174,19281795,17035674
280	LPL	Lipoprotein Lipase	Protein Coding	16357806,8325986,11344192
281	LPXN	Leupaxin	Protein Coding	10358865
282	LRP1	LDL Receptor Related Protein 1	Protein Coding	GeneCards
283	LRP5	LDL Receptor Related Protein 5	Protein Coding	GeneCards
284	LRP6	LDL Receptor Related Protein 6	Protein Coding	GeneCards
285	LTA	Lymphotoxin Alpha	Protein Coding	11092520,9245742
286	MAPK10	Mitogen-Activated Protein Kinase 10	Protein Coding	14737836,9267983,15187085
287	MAPK8	Mitogen-Activated Protein Kinase 8	Protein Coding	16085647,19063863,12554784
288	MAPK8IP1	Mitogen-Activated Protein Kinase 8 Interacting Protein 1	Protein Coding	10700186
289	MC3R	Melanocortin 3 Receptor	Protein Coding	15202783,18180070
290	MC4R	Melanocortin 4 Receptor	Protein Coding	11692184,18454146,19680233
291	METRNL	Meteorin Like, Glial Cell Differentiation Regulator	Protein Coding	GeneCards
292	MGAM	Maltase-Glucoamylase	Protein Coding	GeneCards
293	MIF	Macrophage Migration Inhibitory Factor	Protein Coding	17906677,18982006,19506561
294	MMP1	Matrix Metallopeptidase 1	Protein Coding	GeneCards
295	MMP2	Matrix Metallopeptidase 2	Protein Coding	GeneCards
296	MMP3	Matrix Metallopeptidase 3	Protein Coding	GeneCards
297	MMP8	Matrix Metallopeptidase 8	Protein Coding	GeneCards
298	MMP9	Matrix Metallopeptidase 9	Protein Coding	GeneCards
299	MPO	Myeloperoxidase	Protein Coding	GeneCards
300	MSTN	Myostatin	Protein Coding	18835929
301	MT-CO1	Mitochondrially Encoded Cytochrome C Oxidase I	Protein Coding	GeneCards
302	MT-ND1	Mitochondrially Encoded NADH:Ubiquinone Oxidoreductase Core Subunit 1	Protein Coding	8858117,16828917,17200023
303	MTCH2	Mitochondrial Carrier 2	Protein Coding	GeneCards
304	MTHFR	Methylenetetrahydrofolate Reductase	Protein Coding	11718053,12667409,10500310
305	MTNR1B	Melatonin Receptor 1B	Protein Coding	22286214
306	MTOR	Mechanistic Target Of Rapamycin Kinase	Protein Coding	19756306
307	MTTP	Microsomal Triglyceride Transfer Protein	Protein Coding	17227233,15723548,18497882
308	MYD88	MYD88 Innate Immune Signal Transduction Adaptor	Protein Coding	GeneCards
309	MYH9	Myosin Heavy Chain 9	Protein Coding	GeneCards
310	NAGLU	N-Acetyl-Alpha-Glucosaminidase	Protein Coding	7621616,1977540,9536599
311	NAMPT	Nicotinamide Phosphoribosyltransferase	Protein Coding	18691043,18246224,16401830
312	NEUROD1	Neuronal Differentiation 1	Protein Coding	10545951
313	NEUROG3	Neurogenin 3	Protein Coding	11270683,11246894,11206403
314	NFE2L2	NFE2 Like BZIP Transcription Factor 2	Protein Coding	GeneCards
315	NFKB1	Nuclear Factor Kappa B Subunit 1	Protein Coding	GeneCards
316	NLRP3	NLR Family Pyrin Domain Containing 3	Protein Coding	GeneCards
317	NOD2	Nucleotide Binding Oligomerization Domain Containing 2	Protein Coding	GeneCards
318	NOS1	Nitric Oxide Synthase 1	Protein Coding	GeneCards
319	NOS2	Nitric Oxide Synthase 2	Protein Coding	GeneCards
320	NOS3	Nitric Oxide Synthase 3	Protein Coding	9531033,12201830,17306574
321	NOTCH2	Notch Receptor 2	Protein Coding	18372903
322	NOX1	NADPH Oxidase 1	Protein Coding	GeneCards
323	NPC1L1	NPC1 Like Intracellular Cholesterol Transporter 1	Protein Coding	GeneCards
324	NPPB	Natriuretic Peptide B	Protein Coding	GeneCards
325	NPY	Neuropeptide Y	Protein Coding	16383005,9033971,18673184
326	NR1D1	Nuclear Receptor Subfamily 1 Group D Member 1	Protein Coding	GeneCards
327	NR1H2	Nuclear Receptor Subfamily 1 Group H Member 2	Protein Coding	11185675,10953027,10768450
328	NR1H3	Nuclear Receptor Subfamily 1 Group H Member 3	Protein Coding	GeneCards
329	NR1H4	Nuclear Receptor Subfamily 1 Group H Member 4	Protein Coding	16291572,20041971,17588816
330	NR3C1	Nuclear Receptor Subfamily 3 Group C Member 1	Protein Coding	12864802,12376590,9490171
331	NRF1	Nuclear Respiratory Factor 1	Protein Coding	16082529
332	NRG4	Neuregulin 4	Protein Coding	GeneCards
333	NTS	Neurotensin	Protein Coding	7657103
334	OGA	O-GlcNAcase	Protein Coding	GeneCards
335	OGG1	8-Oxoguanine DNA Glycosylase	Protein Coding	GeneCards
336	OLR1	Oxidized Low Density Lipoprotein Receptor 1	Protein Coding	GeneCards
337	ONECUT1	One Cut Homeobox 1	Protein Coding	10491763,18058600
338	OPRM1	Opioid Receptor Mu 1	Protein Coding	12614914,15959754,16406665
339	OXT	Oxytocin/Neurophysin I Prepropeptide	Protein Coding	GeneCards
340	P2RY12	Purinergic Receptor P2Y12	Protein Coding	GeneCards
341	PAPPA	Pappalysin 1	Protein Coding	GeneCards
342	PARP1	Poly(ADP-Ribose) Polymerase 1	Protein Coding	GeneCards
343	PAX4	Paired Box 4	Protein Coding	11723072,12200761,12386964
344	PBX1	PBX Homeobox 1	Protein Coding	15642799,8473379
345	PCBD1	Pterin-4 Alpha-Carbinolamine Dehydratase 1	Protein Coding	10852449,10084598,15660263
346	PCK1	Phosphoenolpyruvate Carboxykinase 1	Protein Coding	16282543,9285775,14764811
347	PCK2	Phosphoenolpyruvate Carboxykinase 2, Mitochondrial	Protein Coding	9115220,8547315,19587243
348	PCSK9	Proprotein Convertase Subtilisin/Kexin Type 9	Protein Coding	GeneCards
349	PDE3B	Phosphodiesterase 3B	Protein Coding	11872660,15563754,11640991
350	PDE5A	Phosphodiesterase 5A	Protein Coding	GeneCards
351	PDK4	Pyruvate Dehydrogenase Kinase 4	Protein Coding	15776585,9787110,12476789
352	PDP1	Pyruvate Dehydrogenase Phosphatase Catalytic Subunit 1	Protein Coding	7833497,9517374,2407584
353	PDX1	Pancreatic And Duodenal Homeobox 1	Protein Coding	10545530,10545531,12970316
354	PEA15	Proliferation And Apoptosis Adaptor Protein 15	Protein Coding	17021921,20396999,20032303
355	PECAM1	Platelet And Endothelial Cell Adhesion Molecule 1	Protein Coding	GeneCards
356	PIK3C2A	Phosphatidylinositol-4-Phosphate 3-Kinase Catalytic Subunit Type 2 Alpha	Protein Coding	GeneCards
357	PIK3R1	Phosphoinositide-3-Kinase Regulatory Subunit 1	Protein Coding	15910625,9032108,12397383
358	PLA2G2A	Phospholipase A2 Group IIA	Protein Coding	17658029
359	PLA2G6	Phospholipase A2 Group VI	Protein Coding	16009485
360	PLA2G7	Phospholipase A2 Group VII	Protein Coding	20367923,15664305,12611648
361	PLAT	Plasminogen Activator, Tissue Type	Protein Coding	10989320,1628764,8722054
362	PLIN1	Perilipin 1	Protein Coding	15001633,18769224,17353663
363	PLIN2	Perilipin 2	Protein Coding	GeneCards
364	PLIN3	Perilipin 3	Protein Coding	GeneCards
365	PLIN5	Perilipin 5	Protein Coding	GeneCards
366	PLTP	Phospholipid Transfer Protein	Protein Coding	12754275,9726595,16368749
367	PNLIP	Pancreatic Lipase	Protein Coding	16189801
368	PNPLA2	Patatin Like Phospholipase Domain Containing 2	Protein Coding	17356053,16009485,17970534
369	PNPLA3	Patatin Like Phospholipase Domain Containing 3	Protein Coding	GeneCards
370	POMC	Proopiomelanocortin	Protein Coding	GeneCards
371	PON1	Paraoxonase 1	Protein Coding	11436186,19878382,15181035
372	PON2	Paraoxonase 2	Protein Coding	9329371,15776585,12778447
373	PPARA	Peroxisome Proliferator Activated Receptor Alpha	Protein Coding	11409711,11355020,10855543
374	PPARD	Peroxisome Proliferator Activated Receptor Delta	Protein Coding	20185762,18684227,18220606
375	PPARG	Peroxisome Proliferator Activated Receptor Gamma	Protein Coding	15558556,19846173,16920849
376	PPARGC1A	PPARG Coactivator 1 Alpha	Protein Coding	15937669,17479445,16978372
377	PPARGC1B	PPARG Coactivator 1 Beta	Protein Coding	GeneCards
378	PPIA	Peptidylprolyl Isomerase A	Protein Coding	GeneCards
379	PPP1R3A	Protein Phosphatase 1 Regulatory Subunit 3A	Protein Coding	12118251,7581368,9653600
380	PPY	Pancreatic Polypeptide	Protein Coding	GeneCards
381	PRKAA1	Protein Kinase AMP-Activated Catalytic Subunit Alpha 1	Protein Coding	15694373,17438370,19273380
382	PRKAA2	Protein Kinase AMP-Activated Catalytic Subunit Alpha 2	Protein Coding	20188727,10409121,16604088
383	PRKAB1	Protein Kinase AMP-Activated Non-Catalytic Subunit Beta 1	Protein Coding	16709632,15681023,16054041
384	PRKAB2	Protein Kinase AMP-Activated Non-Catalytic Subunit Beta 2	Protein Coding	GeneCards
385	PRKCB	Protein Kinase C Beta	Protein Coding	14986905,11862760,18535477
386	PRKCD	Protein Kinase C Delta	Protein Coding	GeneCards
387	PRL	Prolactin	Protein Coding	GeneCards
388	PRMT7	Protein Arginine Methyltransferase 7	Protein Coding	GeneCards
389	PROX1	Prospero Homeobox 1	Protein Coding	20081858
390	PTEN	Phosphatase And Tensin Homolog	Protein Coding	GeneCards
391	PTF1A	Pancreas Associated Transcription Factor 1a	Protein Coding	GeneCards
392	PTGS2	Prostaglandin-Endoperoxide Synthase 2	Protein Coding	GeneCards
393	PTPN1	Protein Tyrosine Phosphatase Non-Receptor Type 1	Protein Coding	11833006,10444024,15470600
394	PTPN2	Protein Tyrosine Phosphatase Non-Receptor Type 2	Protein Coding	GeneCards
395	PTPRD	Protein Tyrosine Phosphatase Receptor Type D	Protein Coding	20174558
396	PTPRN	Protein Tyrosine Phosphatase Receptor Type N	Protein Coding	12021119,11585368,12017227
397	PTS	6-Pyruvoyltetrahydropterin Synthase	Protein Coding	10444024,16622294,15031294
398	PTX3	Pentraxin 3	Protein Coding	GeneCards
399	PYY	Peptide YY	Protein Coding	20380653,7657103,17571233
400	RARRES2	Retinoic Acid Receptor Responder 2	Protein Coding	20375212,19720798,19009016
401	RASGRP1	RAS Guanyl Releasing Protein 1	Protein Coding	22961080
402	RBMS1	RNA Binding Motif Single Stranded Interacting Protein 1	Protein Coding	20418489
403	RBP4	Retinol Binding Protein 4	Protein Coding	17904683,18081728,7485220
404	RBPJ	Recombination Signal Binding Protein For Immunoglobulin Kappa J Region	Protein Coding	GeneCards
405	RBPJL	Recombination Signal Binding Protein For Immunoglobulin Kappa J Region Like	Protein Coding	GeneCards
406	REN	Renin	Protein Coding	GeneCards
407	RETN	Resistin	Protein Coding	11558907,12629116,14521723
408	RETNLB	Resistin Like Beta	Protein Coding	16815164,12531878
409	RPS27A	Ribosomal Protein S27a	Protein Coding	20387270,10859639
410	RPS6KB1	Ribosomal Protein S6 Kinase B1	Protein Coding	16753575,18948408,18252807
411	RRAD	RRAD, Ras Related Glycolysis Inhibitor And Calcium Channel Regulator	Protein Coding	16537411,8603763
412	RUNX2	RUNX Family Transcription Factor 2	Protein Coding	GeneCards
413	SAA1	Serum Amyloid A1	Protein Coding	15015151
414	SCARB1	Scavenger Receptor Class B Member 1	Protein Coding	19837407,19276229,19223519
415	SCD	Stearoyl-CoA Desaturase	Protein Coding	18030445,18427563,20022128
416	SCT	Secretin	Protein Coding	15971157
417	SDHB	Succinate Dehydrogenase Complex Iron Sulfur Subunit B	Protein Coding	9313751
418	SELE	Selectin E	Protein Coding	15736116,11796179,19076302
419	SELENOP	Selenoprotein P	Protein Coding	GeneCards
420	SELENOS	Selenoprotein S	Protein Coding	GeneCards
421	SELL	Selectin L	Protein Coding	19234732,16229242,12200076
422	SELP	Selectin P	Protein Coding	11302472,16093733,17598012
423	SERPINA12	Serpin Family A Member 12	Protein Coding	20018186,18652756,17970534
424	SERPINC1	Serpin Family C Member 1	Protein Coding	GeneCards
425	SERPINE1	Serpin Family E Member 1	Protein Coding	8633110,8822587,9187410
426	SFRP5	Secreted Frizzled Related Protein 5	Protein Coding	GeneCards
427	SHBG	Sex Hormone Binding Globulin	Protein Coding	8062607,2015967,9756254
428	SHC1	SHC Adaptor Protein 1	Protein Coding	10372739,9267983,11788655
429	SIRT1	Sirtuin 1	Protein Coding	20107110,19260974,20068143
430	SIRT2	Sirtuin 2	Protein Coding	GeneCards
431	SIRT6	Sirtuin 6	Protein Coding	GeneCards
432	SLC17A5	Solute Carrier Family 17 Member 5	Protein Coding	16340230,12480555,15203439
433	SLC22A1	Solute Carrier Family 22 Member 1	Protein Coding	GeneCards
434	SLC27A1	Solute Carrier Family 27 Member 1	Protein Coding	15767857,15168018,14715877
435	SLC2A1	Solute Carrier Family 2 Member 1	Protein Coding	11038788,9112019,10231446
436	SLC2A2	Solute Carrier Family 2 Member 2	Protein Coding	8063045,8027028,11810292
437	SLC2A3	Solute Carrier Family 2 Member 3	Protein Coding	10086067,12397394,11436180
438	SLC2A4	Solute Carrier Family 2 Member 4	Protein Coding	1918382,1535055,8325952
439	SLC2A9	Solute Carrier Family 2 Member 9	Protein Coding	GeneCards
440	SLC30A8	Solute Carrier Family 30 Member 8	Protein Coding	17293876,17460697,17463246
441	SLC47A1	Solute Carrier Family 47 Member 1	Protein Coding	GeneCards
442	SLC5A2	Solute Carrier Family 5 Member 2	Protein Coding	19232040,19892839,18996802
443	SLPI	Secretory Leukocyte Peptidase Inhibitor	Protein Coding	9589246
444	SOCS1	Suppressor Of Cytokine Signaling 1	Protein Coding	29398326,15169905,15072573
445	SOCS3	Suppressor Of Cytokine Signaling 3	Protein Coding	15249995,19052638,18171427
446	SOD1	Superoxide Dismutase 1	Protein Coding	19317795,10322889,10453573
447	SOD2	Superoxide Dismutase 2	Protein Coding	GeneCards
448	SOD3	Superoxide Dismutase 3	Protein Coding	15479564,15171689,16857181
449	SOST	Sclerostin	Protein Coding	GeneCards
450	SPINK1	Serine Peptidase Inhibitor Kazal Type 1	Protein Coding	15910626
451	SPP1	Secreted Phosphoprotein 1	Protein Coding	GeneCards
452	SREBF1	Sterol Regulatory Element Binding Transcription Factor 1	Protein Coding	15102555,16429400,18192539
453	SREBF2	Sterol Regulatory Element Binding Transcription Factor 2	Protein Coding	GeneCards
454	SST	Somatostatin	Protein Coding	12952367,8349044,8896654
455	STAT3	Signal Transducer And Activator Of Transcription 3	Protein Coding	GeneCards
456	STX4	Syntaxin 4	Protein Coding	GeneCards
457	TBC1D4	TBC1 Domain Family Member 4	Protein Coding	GeneCards
458	TCF7L2	Transcription Factor 7 Like 2	Protein Coding	16415884,17206141,17245407
459	TFAP2B	Transcription Factor AP-2 Beta	Protein Coding	20065963,19022887,16954217
460	TGFB1	Transforming Growth Factor Beta 1	Protein Coding	GeneCards
461	TGFBI	Transforming Growth Factor Beta Induced	Protein Coding	15712349,15606685
462	THADA	THADA Armadillo Repeat Containing	Protein Coding	23961321
463	THBD	Thrombomodulin	Protein Coding	8975457,9282795,9650506
464	THBS1	Thrombospondin 1	Protein Coding	GeneCards
465	TIMP1	TIMP Metallopeptidase Inhibitor 1	Protein Coding	GeneCards
466	TLR3	Toll Like Receptor 3	Protein Coding	GeneCards
467	TLR4	Toll Like Receptor 4	Protein Coding	19922963,17478729,18633101
468	TLR9	Toll Like Receptor 9	Protein Coding	GeneCards
469	TMEM163	Transmembrane Protein 163	Protein Coding	23209189
470	TNF	Tumor Necrosis Factor	Protein Coding	11832442,16143422,9920095
471	TNFRSF1A	TNF Receptor Superfamily Member 1A	Protein Coding	18627419,19633828,17608757
472	TNFRSF1B	TNF Receptor Superfamily Member 1B	Protein Coding	10841005,19557004,11357933
473	TNFSF11	TNF Superfamily Member 11	Protein Coding	GeneCards
474	TP53	Tumor Protein P53	Protein Coding	GeneCards
475	TRAF6	TNF Receptor Associated Factor 6	Protein Coding	GeneCards
476	TRIB3	Tribbles Pseudokinase 3	Protein Coding	19996382,16123373,16835403
477	TTR	Transthyretin	Protein Coding	18803046
478	TXNIP	Thioredoxin Interacting Protein	Protein Coding	17381501,20075245
479	UCP1	Uncoupling Protein 1	Protein Coding	1959481,11484071,10403804
480	UCP2	Uncoupling Protein 2	Protein Coding	9709950,17916951,9726246
481	UCP3	Uncoupling Protein 3	Protein Coding	9726246,17150099,11151767
482	USF1	Upstream Transcription Factor 1	Protein Coding	18593823,16531745
483	UTS2	Urotensin 2	Protein Coding	15476950,15476949,19843053
484	VCAM1	Vascular Cell Adhesion Molecule 1	Protein Coding	14733921,16919544,17259501
485	VDR	Vitamin D Receptor	Protein Coding	GeneCards
486	VEGFA	Vascular Endothelial Growth Factor A	Protein Coding	GeneCards
487	VWF	Von Willebrand Factor	Protein Coding	19029465,8901668,16631442
488	WFS1	Wolframin ER Transmembrane Glycoprotein	Protein Coding	17603484
489	WRN	WRN RecQ Like Helicase	Protein Coding	16098926
490	ZBED3	Zinc Finger BED-Type Containing 3	Protein Coding	20581827
