## Supplemental Table 3 for "*In-silico* analysis reveals hub genes and enriched pathways in Type 2 Diabetes Mellitus"

### Sheet: Table-S3
Genes in different MCODE clusters
Gene Symbol	MCODE_SCORE	MCODE_CLUSTER_Number
ABCA1	63.3889	1
AGER	63.3889	1
AGTR1	63.3889	1
AKT1	63.3889	1
ALB	63.3889	1
ALOX5	63.3889	1
ANGPT2	63.3889	1
ANXA5	63.3889	1
APOB	63.3889	1
APOE	63.3889	1
AR	63.3889	1
ARG1	63.3889	1
BDNF	63.3889	1
BGLAP	63.3889	1
C3	63.3889	1
CASP9	63.3889	1
CAT	63.3889	1
CAV1	63.3889	1
RUNX2	63.3889	1
CD34	63.3889	1
CD40LG	63.3889	1
CDKN2A	63.3889	1
CLU	63.3889	1
CCR5	63.3889	1
CREB1	63.3889	1
CRP	63.3889	1
CCN2	63.3889	1
CTNNB1	63.3889	1
CYP19A1	63.3889	1
ACE	63.3889	1
DDIT3	63.3889	1
DPP4	63.3889	1
EDN1	63.3889	1
ELANE	63.3889	1
EP300	63.3889	1
EPO	63.3889	1
ESR1	63.3889	1
F2	63.3889	1
F3	63.3889	1
FABP4	63.3889	1
FGF2	63.3889	1
FOXO1	63.3889	1
FOXO3	63.3889	1
FLT1	63.3889	1
MTOR	63.3889	1
GCG	63.3889	1
GGT1	63.3889	1
NR3C1	63.3889	1
GSK3B	63.3889	1
HGF	63.3889	1
HIF1A	63.3889	1
HMGB1	63.3889	1
HMOX1	63.3889	1
HNF4A	63.3889	1
HP	63.3889	1
ICAM1	63.3889	1
IFNG	63.3889	1
IGF1	63.3889	1
IGF2	63.3889	1
IGFBP1	63.3889	1
IGFBP3	63.3889	1
IKBKB	63.3889	1
IL1B	63.3889	1
IL1R1	63.3889	1
IL1RN	63.3889	1
IL4	63.3889	1
IL6	63.3889	1
IL6R	63.3889	1
CXCL8	63.3889	1
IL10	63.3889	1
IL18	63.3889	1
CXCL10	63.3889	1
INS	63.3889	1
IRS1	63.3889	1
KDR	63.3889	1
LCN2	63.3889	1
LEP	63.3889	1
LEPR	63.3889	1
LGALS3	63.3889	1
LMNA	63.3889	1
MIF	63.3889	1
MMP1	63.3889	1
MMP2	63.3889	1
MMP3	63.3889	1
MMP8	63.3889	1
MMP9	63.3889	1
MPO	63.3889	1
MYD88	63.3889	1
NFKB1	63.3889	1
NOS2	63.3889	1
NOS3	63.3889	1
SERPINE1	63.3889	1
PECAM1	63.3889	1
PLAT	63.3889	1
POMC	63.3889	1
PPARG	63.3889	1
PPIA	63.3889	1
MAPK8	63.3889	1
PRL	63.3889	1
PTEN	63.3889	1
PTGS2	63.3889	1
RPS6KB1	63.3889	1
CCL2	63.3889	1
CCL5	63.3889	1
CXCL12	63.3889	1
SELE	63.3889	1
SELL	63.3889	1
SELP	63.3889	1
SLC2A1	63.3889	1
SLC2A4	63.3889	1
SOD1	63.3889	1
SOD2	63.3889	1
SPP1	63.3889	1
SREBF1	63.3889	1
STAT3	63.3889	1
TGFB1	63.3889	1
THBD	63.3889	1
THBS1	63.3889	1
TIMP1	63.3889	1
TLR3	63.3889	1
TLR4	63.3889	1
TNF	63.3889	1
TNFRSF1A	63.3889	1
TNFRSF1B	63.3889	1
TP53	63.3889	1
TRAF6	63.3889	1
UCP1	63.3889	1
UCP2	63.3889	1
VCAM1	63.3889	1
VDR	63.3889	1
VWF	63.3889	1
TNFSF11	63.3889	1
SOCS1	63.3889	1
IRS2	63.3889	1
SOCS3	63.3889	1
CD163	63.3889	1
ADIPOQ	63.3889	1
NAMPT	63.3889	1
PPARGC1A	63.3889	1
SIRT1	63.3889	1
FGF21	63.3889	1
FOXP3	63.3889	1
TLR9	63.3889	1
NLRP3	63.3889	1
ACACB	17.1237	2
ACHE	17.1237	2
PLIN2	17.1237	2
ADRB1	17.1237	2
ADRB3	17.1237	2
AHSG	17.1237	2
ALDH2	17.1237	2
APOA4	17.1237	2
APOC2	17.1237	2
APOC3	17.1237	2
ATP2A2	17.1237	2
AVP	17.1237	2
BCHE	17.1237	2
CCK	17.1237	2
CD36	17.1237	2
CDKN2B	17.1237	2
CETP	17.1237	2
CP	17.1237	2
CPT1A	17.1237	2
CPT2	17.1237	2
CS	17.1237	2
FABP1	17.1237	2
FABP2	17.1237	2
FABP3	17.1237	2
FABP5	17.1237	2
FASN	17.1237	2
FBN1	17.1237	2
GAST	17.1237	2
G6PC1	17.1237	2
GCK	17.1237	2
GFPT1	17.1237	2
GHR	17.1237	2
GIP	17.1237	2
GLP1R	17.1237	2
GSTM1	17.1237	2
HFE	17.1237	2
HK2	17.1237	2
HLA-DQA1	17.1237	2
HLA-DQB1	17.1237	2
HLA-DRB1	17.1237	2
FOXA2	17.1237	2
HSD11B1	17.1237	2
IDE	17.1237	2
IGF2R	17.1237	2
RBPJ	17.1237	2
KCNJ11	17.1237	2
LIPC	17.1237	2
LIPE	17.1237	2
FADS1	17.1237	2
LPA	17.1237	2
LRP6	17.1237	2
MC4R	17.1237	2
COX1	17.1237	2
MTTP	17.1237	2
MYH9	17.1237	2
NOTCH2	17.1237	2
NPPB	17.1237	2
OPRM1	17.1237	2
OXT	17.1237	2
PCK1	17.1237	2
PDE3B	17.1237	2
PDK4	17.1237	2
PLIN1	17.1237	2
PNLIP	17.1237	2
PON1	17.1237	2
PRKAA1	17.1237	2
PRKAA2	17.1237	2
PTS	17.1237	2
RBP4	17.1237	2
SCD	17.1237	2
SHBG	17.1237	2
SLC2A3	17.1237	2
SLPI	17.1237	2
SREBF2	17.1237	2
TGFBI	17.1237	2
USF1	17.1237	2
FGF23	17.1237	2
PDE5A	17.1237	2
DGAT1	17.1237	2
FADS2	17.1237	2
NR1H3	17.1237	2
AGPAT2	17.1237	2
CAPN10	17.1237	2
COG2	17.1237	2
LPIN1	17.1237	2
GAL	17.1237	2
PNPLA2	17.1237	2
NOD2	17.1237	2
ABCG8	17.1237	2
FTO	17.1237	2
ELOVL6	17.1237	2
PNPLA3	17.1237	2
RETNLB	17.1237	2
APOA5	17.1237	2
PPARGC1B	17.1237	2
PCSK9	17.1237	2
SLC27A1	17.1237	2
ADM	16.05	3
PARP1	16.05	3
ADRB2	16.05	3
AGT	16.05	3
AKT2	16.05	3
AKR1B1	16.05	3
APOA1	16.05	3
SERPINC1	16.05	3
CBS	16.05	3
SCARB1	16.05	3
CD63	16.05	3
CDK4	16.05	3
CDKN3	16.05	3
CFTR	16.05	3
CHI3L1	16.05	3
CNR1	16.05	3
CST3	16.05	3
CYBA	16.05	3
CYP1A1	16.05	3
CYP2E1	16.05	3
CYP3A4	16.05	3
DRD2	16.05	3
MSTN	16.05	3
GOT2	16.05	3
GPT	16.05	3
GPX1	16.05	3
GPX3	16.05	3
GSR	16.05	3
GSTP1	16.05	3
HMGCR	16.05	3
INSR	16.05	3
KRT18	16.05	3
LRP1	16.05	3
LRP5	16.05	3
LTA	16.05	3
MTHFR	16.05	3
NFE2L2	16.05	3
NOS1	16.05	3
NPY	16.05	3
OLR1	16.05	3
PCK2	16.05	3
PIK3R1	16.05	3
PLA2G2A	16.05	3
PPARA	16.05	3
PPARD	16.05	3
PRKCD	16.05	3
MAPK10	16.05	3
PTPN1	16.05	3
PTX3	16.05	3
REN	16.05	3
SAA1	16.05	3
SDHB	16.05	3
SHC1	16.05	3
SLC2A2	16.05	3
SOD3	16.05	3
SST	16.05	3
HNF1A	16.05	3
TCF7L2	16.05	3
TTR	16.05	3
UCP3	16.05	3
HMGA2	16.05	3
DLK1	16.05	3
MGAM	16.05	3
KL	16.05	3
GDF15	16.05	3
ABCG1	16.05	3
FGF19	16.05	3
NR1H4	16.05	3
TXNIP	16.05	3
SIRT2	16.05	3
APPL1	16.05	3
NOX1	16.05	3
ADIPOR1	16.05	3
ANGPTL4	16.05	3
SIRT6	16.05	3
GHRL	16.05	3
RETN	16.05	3
HAMP	16.05	3
ACE2	16.05	3
ADIPOR2	16.05	3
ADRA2A	5.88406	4
AMBP	5.88406	4
APOA2	5.88406	4
BCL2	5.88406	4
CYP1A2	5.88406	4
CYP2C9	5.88406	4
CYP17A1	5.88406	4
CYP27B1	5.88406	4
DIO2	5.88406	4
F8	5.88406	4
GAD1	5.88406	4
GAD2	5.88406	4
GC	5.88406	4
GH1	5.88406	4
GYS1	5.88406	4
GYS2	5.88406	4
HBA1	5.88406	4
HHEX	5.88406	4
ONECUT1	5.88406	4
IAPP	5.88406	4
PDX1	5.88406	4
KCNQ1	5.88406	4
LBP	5.88406	4
LCAT	5.88406	4
NEUROD1	5.88406	4
NRF1	5.88406	4
NTS	5.88406	4
OGG1	5.88406	4
PAPPA	5.88406	4
PAX4	5.88406	4
PIK3C2A	5.88406	4
PLTP	5.88406	4
PPP1R3A	5.88406	4
PPY	5.88406	4
PRKAB1	5.88406	4
PROX1	5.88406	4
PYY	5.88406	4
PTPN2	5.88406	4
RARRES2	5.88406	4
ABCC8	5.88406	4
HNF1B	5.88406	4
TFAP2B	5.88406	4
NR1H2	5.88406	4
WFS1	5.88406	4
PLA2G7	5.88406	4
APLN	5.88406	4
LIPG	5.88406	4
MAPK8IP1	5.88406	4
H6PD	5.88406	4
BCAR1	5.88406	4
NR1D1	5.88406	4
CARTPT	5.88406	4
IGF2BP2	5.88406	4
OGA	5.88406	4
DDAH2	5.88406	4
ANGPTL3	5.88406	4
NPC1L1	5.88406	4
SOST	5.88406	4
INSIG2	5.88406	4
CDKAL1	5.88406	4
ITLN1	5.88406	4
TRIB3	5.88406	4
ELOVL5	5.88406	4
P2RY12	5.88406	4
SERPINA12	5.88406	4
GPBAR1	5.88406	4
SLC30A8	5.88406	4
FNDC5	5.88406	4
PLIN5	5.88406	4
DUSP2	3.07692	5
DUSP9	3.07692	5
GRK5	3.07692	5
GRB14	3.07692	5
LNPEP	3.07692	5
BCL11A	3.07692	5
PDP1	3.07692	5
ADAMTS9	3.07692	5
CAMK1D	3.07692	5
ANKRD55	3.07692	5
TMEM163	3.07692	5
KCNK16	3.07692	5
GPR119	3.07692	5
ADCY5	2.53846	6
GCGR	2.53846	6
GCKR	2.53846	6
GIPR	2.53846	6
GNB3	2.53846	6
GPD2	2.53846	6
MC3R	2.53846	6
MTNR1B	2.53846	6
RBMS1	2.53846	6
RRAD	2.53846	6
WRN	2.53846	6
IRS4	2.53846	6
TBC1D4	2.53846	6
PTPRD	3.4	7
PTPRN	3.4	7
RASGRP1	3.4	7
G6PC2	3.4	7
THADA	3.4	7
ZBED3	3.4	7
ARAP1	3.4	7
KLF14	3.4	7
GLIS3	3.4	7
JAZF1	3.4	7
PBX1	1	8
NEUROG3	1	8
PTF1A	1	8
