## Supplemental Table 4 for "*In-silico* analysis reveals hub genes and enriched pathways in Type 2 Diabetes Mellitus"

### Sheet: Table-S4
GO enrichment analysis
GO Term	Description	P-value	-log10 (p value)	FDR q-value	No. of Genes	Genes
GO:0033500	carbohydrate homeostasis	2.77e-10	9.56	1.99e-06	34	[PRKAA2 - protein kinase; amp-activated; alpha 2 catalytic subunit; ADIPOR2 - adiponectin receptor 2; NEUROD1 - neuronal differentiation 1; IRS1 - insulin receptor substrate 1; MTNR1B - melatonin receptor 1b; PIK3R1 - phosphoinositide-3-kinase; regulatory subunit 1 (alpha); PPARGC1A - peroxisome proliferator-activated receptor gamma; coactivator 1 alpha; IRS2 - insulin receptor substrate 2; PDK4 …
GO:0042593	glucose homeostasis	2.77e-10	9.56	9.93e-07	34	[PRKAA2 - protein kinase; amp-activated; alpha 2 catalytic subunit; ADIPOR2 - adiponectin receptor 2; NEUROD1 - neuronal differentiation 1; IRS1 - insulin receptor substrate 1; MTNR1B - melatonin receptor 1b; PIK3R1 - phosphoinositide-3-kinase; regulatory subunit 1 (alpha); PPARGC1A - peroxisome proliferator-activated receptor gamma; coactivator 1 alpha; IRS2 - insulin receptor substrate 2; PDK4 …
GO:2000674	regulation of type B pancreatic cell apoptotic process	1.83e-07	6.74	0.000438	6	[TCF7L2 - transcription factor 7-like 2 (t-cell specific; hmg-box); NEUROD1 - neuronal differentiation 1; CAPN10 - calpain 10; WFS1 - wolfram syndrome 1 (wolframin); PDX1 - pancreatic and duodenal homeobox 1; IL6 - interleukin 6 (interferon; beta 2)]
GO:0043255	regulation of carbohydrate biosynthetic process	3.58e-07	6.45	0.000642	16	[AKT2 - v-akt murine thymoma viral oncogene homolog 2; INSR - insulin receptor; IGF1 - insulin-like growth factor 1 (somatomedin c); INS - insulin; IRS1 - insulin receptor substrate 1; GPT - glutamic-pyruvate transaminase (alanine aminotransferase); ENPP1 - ectonucleotide pyrophosphatase/phosphodiesterase 1; PPARGC1A - peroxisome proliferator-activated receptor gamma; coactivator 1 alpha; IRS2 - …
GO:0050796	regulation of insulin secretion	4.54e-07	6.34	0.000651	25	[NEUROD1 - neuronal differentiation 1; IRS1 - insulin receptor substrate 1; MTNR1B - melatonin receptor 1b; GLP1R - glucagon-like peptide 1 receptor; DPP4 - dipeptidyl-peptidase 4; ABCC8 - atp-binding cassette; sub-family c (cftr/mrp); member 8; IRS2 - insulin receptor substrate 2; GCG - glucagon; LEP - leptin; GCK - glucokinase (hexokinase 4); HNF4A - hepatocyte nuclear factor 4; alpha; KCNJ11 -…
GO:0046883	regulation of hormone secretion	7.81e-07	6.11	0.000933	30	[NEUROD1 - neuronal differentiation 1; IRS1 - insulin receptor substrate 1; MTNR1B - melatonin receptor 1b; GLP1R - glucagon-like peptide 1 receptor; DPP4 - dipeptidyl-peptidase 4; ABCC8 - atp-binding cassette; sub-family c (cftr/mrp); member 8; IRS2 - insulin receptor substrate 2; AGTR1 - angiotensin ii receptor; type 1; GCG - glucagon; ADIPOQ - adiponectin; c1q and collagen domain containing; L…
GO:0010962	regulation of glucan biosynthetic process	9.08e-07	6.04	0.00093	7	[ENPP1 - ectonucleotide pyrophosphatase/phosphodiesterase 1; AKT2 - v-akt murine thymoma viral oncogene homolog 2; IRS2 - insulin receptor substrate 2; INSR - insulin receptor; IRS1 - insulin receptor substrate 1; PPP1R3A - protein phosphatase 1; regulatory subunit 3a; GCK - glucokinase (hexokinase 4)]
GO:0005979	regulation of glycogen biosynthetic process	9.08e-07	6.04	0.000813	7	[ENPP1 - ectonucleotide pyrophosphatase/phosphodiesterase 1; AKT2 - v-akt murine thymoma viral oncogene homolog 2; IRS2 - insulin receptor substrate 2; INSR - insulin receptor; IRS1 - insulin receptor substrate 1; PPP1R3A - protein phosphatase 1; regulatory subunit 3a; GCK - glucokinase (hexokinase 4)]
GO:0090276	regulation of peptide hormone secretion	9.13e-07	6.04	0.000727	26	[NEUROD1 - neuronal differentiation 1; IRS1 - insulin receptor substrate 1; MTNR1B - melatonin receptor 1b; GLP1R - glucagon-like peptide 1 receptor; DPP4 - dipeptidyl-peptidase 4; ABCC8 - atp-binding cassette; sub-family c (cftr/mrp); member 8; IRS2 - insulin receptor substrate 2; GCG - glucagon; LEP - leptin; GCK - glucokinase (hexokinase 4); HNF4A - hepatocyte nuclear factor 4; alpha; KCNJ11 -…
GO:0019318	hexose metabolic process	9.79e-07	6.01	0.000701	27	[PRKAA1 - protein kinase; amp-activated; alpha 1 catalytic subunit; AKR1B1 - aldo-keto reductase family 1; member b1 (aldose reductase); TFAP2B - transcription factor ap-2 beta (activating enhancer binding protein 2 beta); PPARGC1A - peroxisome proliferator-activated receptor gamma; coactivator 1 alpha; IRS2 - insulin receptor substrate 2; PDK4 - pyruvate dehydrogenase kinase; isozyme 4; ADIPOQ -…
GO:0005996	monosaccharide metabolic process	1.51e-06	5.82	0.000982	28	[PRKAA1 - protein kinase; amp-activated; alpha 1 catalytic subunit; AKR1B1 - aldo-keto reductase family 1; member b1 (aldose reductase); TFAP2B - transcription factor ap-2 beta (activating enhancer binding protein 2 beta); PPARGC1A - peroxisome proliferator-activated receptor gamma; coactivator 1 alpha; IRS2 - insulin receptor substrate 2; PDK4 - pyruvate dehydrogenase kinase; isozyme 4; ADIPOQ -…
GO:0005975	carbohydrate metabolic process	1.55e-06	5.81	0.000924	33	[AKR1B1 - aldo-keto reductase family 1; member b1 (aldose reductase); ADRB3 - adrenoceptor beta 3; PPARGC1A - peroxisome proliferator-activated receptor gamma; coactivator 1 alpha; IRS2 - insulin receptor substrate 2; PDK4 - pyruvate dehydrogenase kinase; isozyme 4; ADIPOQ - adiponectin; c1q and collagen domain containing; GPD2 - glycerol-3-phosphate dehydrogenase 2 (mitochondrial); LEP - leptin;…
GO:0010676	positive regulation of cellular carbohydrate metabolic process	1.99e-06	5.7	0.0011	11	[PPARGC1A - peroxisome proliferator-activated receptor gamma; coactivator 1 alpha; AKT2 - v-akt murine thymoma viral oncogene homolog 2; IRS2 - insulin receptor substrate 2; INSR - insulin receptor; IGF1 - insulin-like growth factor 1 (somatomedin c); INS - insulin; GCG - glucagon; IRS1 - insulin receptor substrate 1; GPT - glutamic-pyruvate transaminase (alanine aminotransferase); PPARA - peroxi…
GO:0010907	positive regulation of glucose metabolic process	1.99e-06	5.7	0.00102	11	[PPARGC1A - peroxisome proliferator-activated receptor gamma; coactivator 1 alpha; AKT2 - v-akt murine thymoma viral oncogene homolog 2; IRS2 - insulin receptor substrate 2; INSR - insulin receptor; IGF1 - insulin-like growth factor 1 (somatomedin c); INS - insulin; GCG - glucagon; IRS1 - insulin receptor substrate 1; GPT - glutamic-pyruvate transaminase (alanine aminotransferase); PPARA - peroxi…
GO:0010675	regulation of cellular carbohydrate metabolic process	2.04e-06	5.69	0.000973	24	[AKT2 - v-akt murine thymoma viral oncogene homolog 2; GNB3 - guanine nucleotide binding protein (g protein); beta polypeptide 3; AKT1 - v-akt murine thymoma viral oncogene homolog 1; INSR - insulin receptor; IGF1 - insulin-like growth factor 1 (somatomedin c); INS - insulin; SERPINA12 - serpin peptidase inhibitor; clade a (alpha-1 antiproteinase; antitrypsin); member 12; IRS1 - insulin receptor …
GO:0010906	regulation of glucose metabolic process	2.04e-06	5.69	0.000912	24	[AKT2 - v-akt murine thymoma viral oncogene homolog 2; AKT1 - v-akt murine thymoma viral oncogene homolog 1; GNB3 - guanine nucleotide binding protein (g protein); beta polypeptide 3; INSR - insulin receptor; IGF1 - insulin-like growth factor 1 (somatomedin c); INS - insulin; SERPINA12 - serpin peptidase inhibitor; clade a (alpha-1 antiproteinase; antitrypsin); member 12; IRS1 - insulin receptor …
GO:0006006	glucose metabolic process	2.12e-06	5.67	0.000893	26	[PRKAA1 - protein kinase; amp-activated; alpha 1 catalytic subunit; TFAP2B - transcription factor ap-2 beta (activating enhancer binding protein 2 beta); PPARGC1A - peroxisome proliferator-activated receptor gamma; coactivator 1 alpha; PDK4 - pyruvate dehydrogenase kinase; isozyme 4; IRS2 - insulin receptor substrate 2; ADIPOQ - adiponectin; c1q and collagen domain containing; LEP - leptin; GCK -…
GO:0010827	regulation of glucose transmembrane transport	3.8e-06	5.42	0.00151	23	[TRIB3 - tribbles homolog 3 (drosophila); ADIPOR2 - adiponectin receptor 2; PEA15 - phosphoprotein enriched in astrocytes 15; AKT2 - v-akt murine thymoma viral oncogene homolog 2; FGF21 - fibroblast growth factor 21; AKT1 - v-akt murine thymoma viral oncogene homolog 1; INSR - insulin receptor; IGF1 - insulin-like growth factor 1 (somatomedin c); HK2 - hexokinase 2; ITLN1 - intelectin 1 (galactof…
GO:0010817	regulation of hormone levels	3.82e-06	5.42	0.00144	38	[NEUROD1 - neuronal differentiation 1; IRS1 - insulin receptor substrate 1; APOA1 - apolipoprotein a-i; MTNR1B - melatonin receptor 1b; HSD11B1 - hydroxysteroid (11-beta) dehydrogenase 1; GLP1R - glucagon-like peptide 1 receptor; DPP4 - dipeptidyl-peptidase 4; ABCC8 - atp-binding cassette; sub-family c (cftr/mrp); member 8; PPARGC1A - peroxisome proliferator-activated receptor gamma; coactivator …
GO:0032885	regulation of polysaccharide biosynthetic process	3.88e-06	5.41	0.00139	7	[ENPP1 - ectonucleotide pyrophosphatase/phosphodiesterase 1; AKT2 - v-akt murine thymoma viral oncogene homolog 2; IRS2 - insulin receptor substrate 2; INSR - insulin receptor; IRS1 - insulin receptor substrate 1; GCK - glucokinase (hexokinase 4); PPP1R3A - protein phosphatase 1; regulatory subunit 3a]
GO:0046324	regulation of glucose import	5.1e-06	5.29	0.00174	18	[ADIPOR2 - adiponectin receptor 2; PEA15 - phosphoprotein enriched in astrocytes 15; AKT2 - v-akt murine thymoma viral oncogene homolog 2; FGF21 - fibroblast growth factor 21; AKT1 - v-akt murine thymoma viral oncogene homolog 1; INSR - insulin receptor; HK2 - hexokinase 2; ITLN1 - intelectin 1 (galactofuranose binding); IGF1 - insulin-like growth factor 1 (somatomedin c); INS - insulin; IRS1 - i…
GO:0051223	regulation of protein transport	5.2e-06	5.28	0.00169	31	[NEUROD1 - neuronal differentiation 1; IRS1 - insulin receptor substrate 1; MTNR1B - melatonin receptor 1b; GLP1R - glucagon-like peptide 1 receptor; DPP4 - dipeptidyl-peptidase 4; ABCC8 - atp-binding cassette; sub-family c (cftr/mrp); member 8; IRS2 - insulin receptor substrate 2; GCG - glucagon; ADIPOQ - adiponectin; c1q and collagen domain containing; LEP - leptin; GCK - glucokinase (hexokinas…
GO:2000675	negative regulation of type B pancreatic cell apoptotic process	5.21e-06	5.28	0.00162	4	[TCF7L2 - transcription factor 7-like 2 (t-cell specific; hmg-box); NEUROD1 - neuronal differentiation 1; WFS1 - wolfram syndrome 1 (wolframin); PDX1 - pancreatic and duodenal homeobox 1]
GO:0070873	regulation of glycogen metabolic process	7.72e-06	5.11	0.00231	7	[ENPP1 - ectonucleotide pyrophosphatase/phosphodiesterase 1; AKT2 - v-akt murine thymoma viral oncogene homolog 2; IRS2 - insulin receptor substrate 2; INSR - insulin receptor; IRS1 - insulin receptor substrate 1; PPP1R3A - protein phosphatase 1; regulatory subunit 3a; GCK - glucokinase (hexokinase 4)]
GO:0032869	cellular response to insulin stimulus	8.06e-06	5.09	0.00231	19	[AKT2 - v-akt murine thymoma viral oncogene homolog 2; PCK2 - phosphoenolpyruvate carboxykinase 2 (mitochondrial); PCK1 - phosphoenolpyruvate carboxykinase 1 (soluble); AKT1 - v-akt murine thymoma viral oncogene homolog 1; INSR - insulin receptor; IRS1 - insulin receptor substrate 1; GPT - glutamic-pyruvate transaminase (alanine aminotransferase); UCP2 - uncoupling protein 2 (mitochondrial; proto…
GO:0070201	regulation of establishment of protein localization	9.35e-06	5.03	0.00258	20	[HNF4A - hepatocyte nuclear factor 4; alpha; NEUROD1 - neuronal differentiation 1; KCNJ11 - potassium inwardly-rectifying channel; subfamily j; member 11; AKT2 - v-akt murine thymoma viral oncogene homolog 2; INS - insulin; IRS1 - insulin receptor substrate 1; SLC30A8 - solute carrier family 30 (zinc transporter); member 8; MTNR1B - melatonin receptor 1b; PTPN1 - protein tyrosine phosphatase; non…
GO:0050708	regulation of protein secretion	9.93e-06	5	0.00264	28	[NEUROD1 - neuronal differentiation 1; IRS1 - insulin receptor substrate 1; MTNR1B - melatonin receptor 1b; GLP1R - glucagon-like peptide 1 receptor; DPP4 - dipeptidyl-peptidase 4; ABCC8 - atp-binding cassette; sub-family c (cftr/mrp); member 8; IRS2 - insulin receptor substrate 2; GCG - glucagon; LEP - leptin; GCK - glucokinase (hexokinase 4); HNF4A - hepatocyte nuclear factor 4; alpha; KCNJ11 -…
GO:0090087	regulation of peptide transport	1.57e-05	4.8	0.00402	20	[HNF4A - hepatocyte nuclear factor 4; alpha; NEUROD1 - neuronal differentiation 1; KCNJ11 - potassium inwardly-rectifying channel; subfamily j; member 11; AKT2 - v-akt murine thymoma viral oncogene homolog 2; INS - insulin; IRS1 - insulin receptor substrate 1; SLC30A8 - solute carrier family 30 (zinc transporter); member 8; MTNR1B - melatonin receptor 1b; PTPN1 - protein tyrosine phosphatase; non…
GO:0071375	cellular response to peptide hormone stimulus	2.2e-05	4.66	0.00543	23	[PCK2 - phosphoenolpyruvate carboxykinase 2 (mitochondrial); AKT2 - v-akt murine thymoma viral oncogene homolog 2; AKT1 - v-akt murine thymoma viral oncogene homolog 1; PCK1 - phosphoenolpyruvate carboxykinase 1 (soluble); INSR - insulin receptor; IRS1 - insulin receptor substrate 1; GPT - glutamic-pyruvate transaminase (alanine aminotransferase); UCP2 - uncoupling protein 2 (mitochondrial; proto…
GO:0032881	regulation of polysaccharide metabolic process	2.24e-05	4.65	0.00534	7	[ENPP1 - ectonucleotide pyrophosphatase/phosphodiesterase 1; AKT2 - v-akt murine thymoma viral oncogene homolog 2; IRS2 - insulin receptor substrate 2; INSR - insulin receptor; IRS1 - insulin receptor substrate 1; PPP1R3A - protein phosphatase 1; regulatory subunit 3a; GCK - glucokinase (hexokinase 4)]
GO:0006109	regulation of carbohydrate metabolic process	2.82e-05	4.55	0.00652	25	[PRKAA2 - protein kinase; amp-activated; alpha 2 catalytic subunit; SERPINA12 - serpin peptidase inhibitor; clade a (alpha-1 antiproteinase; antitrypsin); member 12; IRS1 - insulin receptor substrate 1; GPT - glutamic-pyruvate transaminase (alanine aminotransferase); ENPP1 - ectonucleotide pyrophosphatase/phosphodiesterase 1; PPARGC1A - peroxisome proliferator-activated receptor gamma; coactivato…
GO:0045725	positive regulation of glycogen biosynthetic process	3.31e-05	4.48	0.00741	7	[AKT2 - v-akt murine thymoma viral oncogene homolog 2; IRS2 - insulin receptor substrate 2; INSR - insulin receptor; IGF1 - insulin-like growth factor 1 (somatomedin c); INS - insulin; IRS1 - insulin receptor substrate 1; GCK - glucokinase (hexokinase 4)]
GO:0002791	regulation of peptide secretion	4.34e-05	4.36	0.00943	28	[NEUROD1 - neuronal differentiation 1; IRS1 - insulin receptor substrate 1; MTNR1B - melatonin receptor 1b; GLP1R - glucagon-like peptide 1 receptor; DPP4 - dipeptidyl-peptidase 4; ABCC8 - atp-binding cassette; sub-family c (cftr/mrp); member 8; IRS2 - insulin receptor substrate 2; GCG - glucagon; LEP - leptin; GCK - glucokinase (hexokinase 4); HNF4A - hepatocyte nuclear factor 4; alpha; KCNJ11 -…
GO:0071398	cellular response to fatty acid	5.59e-05	4.25	0.0118	15	[PRKAA2 - protein kinase; amp-activated; alpha 2 catalytic subunit; ADIPOR2 - adiponectin receptor 2; PRKAA1 - protein kinase; amp-activated; alpha 1 catalytic subunit; UCP1 - uncoupling protein 1 (mitochondrial; proton carrier); CPT1A - carnitine palmitoyltransferase 1a (liver); AKT1 - v-akt murine thymoma viral oncogene homolog 1; IRS1 - insulin receptor substrate 1; LPL - lipoprotein lipase; A…
GO:0043467	regulation of generation of precursor metabolites and energy	7.62e-05	4.12	0.0156	13	[AKT2 - v-akt murine thymoma viral oncogene homolog 2; INSR - insulin receptor; IGF1 - insulin-like growth factor 1 (somatomedin c); INS - insulin; IRS1 - insulin receptor substrate 1; IDE - insulin-degrading enzyme; ENPP1 - ectonucleotide pyrophosphatase/phosphodiesterase 1; PPARGC1A - peroxisome proliferator-activated receptor gamma; coactivator 1 alpha; IRS2 - insulin receptor substrate 2; GCG…
GO:0032880	regulation of protein localization	8.14e-05	4.09	0.0162	20	[HNF4A - hepatocyte nuclear factor 4; alpha; NEUROD1 - neuronal differentiation 1; KCNJ11 - potassium inwardly-rectifying channel; subfamily j; member 11; AKT2 - v-akt murine thymoma viral oncogene homolog 2; INS - insulin; IRS1 - insulin receptor substrate 1; SLC30A8 - solute carrier family 30 (zinc transporter); member 8; MTNR1B - melatonin receptor 1b; PTPN1 - protein tyrosine phosphatase; non…
GO:0071322	cellular response to carbohydrate stimulus	8.95e-05	4.05	0.0173	14	[PRKAA2 - protein kinase; amp-activated; alpha 2 catalytic subunit; ICAM1 - intercellular adhesion molecule 1; PRKAA1 - protein kinase; amp-activated; alpha 1 catalytic subunit; NEUROD1 - neuronal differentiation 1; KCNJ11 - potassium inwardly-rectifying channel; subfamily j; member 11; IGF1R - insulin-like growth factor 1 receptor; PCK2 - phosphoenolpyruvate carboxykinase 2 (mitochondrial); FGF2…
GO:0070542	response to fatty acid	9.18e-05	4.04	0.0173	26	[PRKAA2 - protein kinase; amp-activated; alpha 2 catalytic subunit; ADIPOR2 - adiponectin receptor 2; PRKAA1 - protein kinase; amp-activated; alpha 1 catalytic subunit; SCD - stearoyl-coa desaturase (delta-9-desaturase); FABP3 - fatty acid binding protein 3; muscle and heart (mammary-derived growth inhibitor); IRS1 - insulin receptor substrate 1; APOB - apolipoprotein b; CTGF - connective tissue …
GO:0070875	positive regulation of glycogen metabolic process	0.00011	3.96	0.0201	7	[AKT2 - v-akt murine thymoma viral oncogene homolog 2; IRS2 - insulin receptor substrate 2; INSR - insulin receptor; IGF1 - insulin-like growth factor 1 (somatomedin c); INS - insulin; IRS1 - insulin receptor substrate 1; GCK - glucokinase (hexokinase 4)]
GO:0010828	positive regulation of glucose transmembrane transport	0.000112	3.95	0.02	15	[ADIPOR2 - adiponectin receptor 2; AKT2 - v-akt murine thymoma viral oncogene homolog 2; FGF21 - fibroblast growth factor 21; AKT1 - v-akt murine thymoma viral oncogene homolog 1; INSR - insulin receptor; ITLN1 - intelectin 1 (galactofuranose binding); IGF1 - insulin-like growth factor 1 (somatomedin c); INS - insulin; IRS1 - insulin receptor substrate 1; PIK3R1 - phosphoinositide-3-kinase; regul…
GO:0045913	positive regulation of carbohydrate metabolic process	0.000117	3.93	0.0205	11	[PPARGC1A - peroxisome proliferator-activated receptor gamma; coactivator 1 alpha; AKT2 - v-akt murine thymoma viral oncogene homolog 2; IRS2 - insulin receptor substrate 2; INSR - insulin receptor; IGF1 - insulin-like growth factor 1 (somatomedin c); INS - insulin; GCG - glucagon; IRS1 - insulin receptor substrate 1; GPT - glutamic-pyruvate transaminase (alanine aminotransferase); PPARA - peroxi…
GO:0019395	fatty acid oxidation	0.000118	3.93	0.0201	10	[CPT2 - carnitine palmitoyltransferase 2; ADIPOR2 - adiponectin receptor 2; PRKAA1 - protein kinase; amp-activated; alpha 1 catalytic subunit; CPT1A - carnitine palmitoyltransferase 1a (liver); PPARGC1A - peroxisome proliferator-activated receptor gamma; coactivator 1 alpha; ADIPOQ - adiponectin; c1q and collagen domain containing; LEP - leptin; ADIPOR1 - adiponectin receptor 1; PPARG - peroxisom…
GO:0030073	insulin secretion	0.000123	3.91	0.0204	6	[HNF1B - hnf1 homeobox b; NEUROD1 - neuronal differentiation 1; HNF1A - hnf1 homeobox a; PDX1 - pancreatic and duodenal homeobox 1; SLC30A8 - solute carrier family 30 (zinc transporter); member 8; LEP - leptin]
GO:0046326	positive regulation of glucose import	0.000129	3.89	0.0209	12	[ADIPOR2 - adiponectin receptor 2; AKT2 - v-akt murine thymoma viral oncogene homolog 2; CAPN10 - calpain 10; IRS2 - insulin receptor substrate 2; AKT1 - v-akt murine thymoma viral oncogene homolog 1; INSR - insulin receptor; IGF1 - insulin-like growth factor 1 (somatomedin c); ITLN1 - intelectin 1 (galactofuranose binding); INS - insulin; ADIPOQ - adiponectin; c1q and collagen domain containing;…
GO:0001678	cellular glucose homeostasis	0.000131	3.88	0.0208	17	[PRKAA2 - protein kinase; amp-activated; alpha 2 catalytic subunit; PRKAA1 - protein kinase; amp-activated; alpha 1 catalytic subunit; NEUROD1 - neuronal differentiation 1; KCNJ11 - potassium inwardly-rectifying channel; subfamily j; member 11; PCK2 - phosphoenolpyruvate carboxykinase 2 (mitochondrial); IGF1R - insulin-like growth factor 1 receptor; FGF21 - fibroblast growth factor 21; PCK1 - pho…
GO:0006111	regulation of gluconeogenesis	0.00014	3.85	0.0218	9	[PPARGC1A - peroxisome proliferator-activated receptor gamma; coactivator 1 alpha; INS - insulin; GCG - glucagon; ADIPOQ - adiponectin; c1q and collagen domain containing; GPT - glutamic-pyruvate transaminase (alanine aminotransferase); PPARA - peroxisome proliferator-activated receptor alpha; LEP - leptin; GCK - glucokinase (hexokinase 4); LEPR - leptin receptor]
GO:0023019	signal transduction involved in regulation of gene expression	0.000143	3.84	0.0219	2	[HNF4A - hepatocyte nuclear factor 4; alpha; NEUROD1 - neuronal differentiation 1]
GO:0032868	response to insulin	0.00015	3.82	0.0223	23	[PCK2 - phosphoenolpyruvate carboxykinase 2 (mitochondrial); AKT2 - v-akt murine thymoma viral oncogene homolog 2; PCK1 - phosphoenolpyruvate carboxykinase 1 (soluble); AKT1 - v-akt murine thymoma viral oncogene homolog 1; INSR - insulin receptor; IRS1 - insulin receptor substrate 1; GPT - glutamic-pyruvate transaminase (alanine aminotransferase); SLC2A1 - solute carrier family 2 (facilitated glu…
GO:0071326	cellular response to monosaccharide stimulus	0.00015	3.82	0.022	12	[PRKAA2 - protein kinase; amp-activated; alpha 2 catalytic subunit; PRKAA1 - protein kinase; amp-activated; alpha 1 catalytic subunit; NEUROD1 - neuronal differentiation 1; PPARGC1A - peroxisome proliferator-activated receptor gamma; coactivator 1 alpha; KCNJ11 - potassium inwardly-rectifying channel; subfamily j; member 11; PCK2 - phosphoenolpyruvate carboxykinase 2 (mitochondrial); IGF1R - insu…
GO:1901653	cellular response to peptide	0.000153	3.82	0.022	27	[IRS1 - insulin receptor substrate 1; GPT - glutamic-pyruvate transaminase (alanine aminotransferase); GLP1R - glucagon-like peptide 1 receptor; PIK3R1 - phosphoinositide-3-kinase; regulatory subunit 1 (alpha); AGER - advanced glycosylation end product-specific receptor; ENPP1 - ectonucleotide pyrophosphatase/phosphodiesterase 1; IRS2 - insulin receptor substrate 2; GCGR - glucagon receptor; GCG …
GO:0030072	peptide hormone secretion	0.000166	3.78	0.0233	7	[HNF1B - hnf1 homeobox b; NEUROD1 - neuronal differentiation 1; HNF1A - hnf1 homeobox a; PDX1 - pancreatic and duodenal homeobox 1; SLC30A8 - solute carrier family 30 (zinc transporter); member 8; LEP - leptin; IL6 - interleukin 6 (interferon; beta 2)]
GO:0032870	cellular response to hormone stimulus	0.0002	3.7	0.0276	27	[IRS1 - insulin receptor substrate 1; GPT - glutamic-pyruvate transaminase (alanine aminotransferase); APOB - apolipoprotein b; GLP1R - glucagon-like peptide 1 receptor; PIK3R1 - phosphoinositide-3-kinase; regulatory subunit 1 (alpha); ENPP1 - ectonucleotide pyrophosphatase/phosphodiesterase 1; PPARGC1A - peroxisome proliferator-activated receptor gamma; coactivator 1 alpha; IRS2 - insulin recept…
GO:0046879	hormone secretion	0.00029	3.54	0.0392	7	[HNF1B - hnf1 homeobox b; NEUROD1 - neuronal differentiation 1; HNF1A - hnf1 homeobox a; PDX1 - pancreatic and duodenal homeobox 1; SLC30A8 - solute carrier family 30 (zinc transporter); member 8; LEP - leptin; IL6 - interleukin 6 (interferon; beta 2)]
GO:0009894	regulation of catabolic process	0.000312	3.51	0.0415	84	[TRIB3 - tribbles homolog 3 (drosophila); PRKAA2 - protein kinase; amp-activated; alpha 2 catalytic subunit; PRKAA1 - protein kinase; amp-activated; alpha 1 catalytic subunit; TIMP1 - timp metallopeptidase inhibitor 1; PRKAB1 - protein kinase; amp-activated; beta 1 non-catalytic subunit; CST3 - cystatin c; ANGPTL3 - angiopoietin-like 3; NOS2 - nitric oxide synthase 2; inducible; APOA2 - apolipopr…
GO:0055114	oxidation-reduction process	0.000355	3.45	0.0463	41	[ADIPOR2 - adiponectin receptor 2; PRKAA1 - protein kinase; amp-activated; alpha 1 catalytic subunit; GFPT1 - glutamine--fructose-6-phosphate transaminase 1; APOA2 - apolipoprotein a-ii; GSR - glutathione reductase; APOA1 - apolipoprotein a-i; AKR1B1 - aldo-keto reductase family 1; member b1 (aldose reductase); ADRB3 - adrenoceptor beta 3; SDHB - succinate dehydrogenase complex; subunit b; iron s…
GO:0034370	triglyceride-rich lipoprotein particle remodeling	0.000363	3.44	0.0464	11	[APOC2 - apolipoprotein c-ii; LIPC - lipase; hepatic; APOC3 - apolipoprotein c-iii; APOE - apolipoprotein e; LCAT - lecithin-cholesterol acyltransferase; APOA2 - apolipoprotein a-ii; APOA1 - apolipoprotein a-i; CETP - cholesteryl ester transfer protein; plasma; LPL - lipoprotein lipase; APOB - apolipoprotein b; APOA4 - apolipoprotein a-iv]
GO:0009746	response to hexose	0.000364	3.44	0.0458	23	[ADIPOR2 - adiponectin receptor 2; PRKAA2 - protein kinase; amp-activated; alpha 2 catalytic subunit; HNF4A - hepatocyte nuclear factor 4; alpha; NEUROD1 - neuronal differentiation 1; KCNJ11 - potassium inwardly-rectifying channel; subfamily j; member 11; PCK2 - phosphoenolpyruvate carboxykinase 2 (mitochondrial); IGF1R - insulin-like growth factor 1 receptor; PCK1 - phosphoenolpyruvate carboxyki…
GO:1903530	regulation of secretion by cell	0.000374	3.43	0.0462	32	[NEUROD1 - neuronal differentiation 1; IRS1 - insulin receptor substrate 1; MTNR1B - melatonin receptor 1b; GLP1R - glucagon-like peptide 1 receptor; DPP4 - dipeptidyl-peptidase 4; ABCC8 - atp-binding cassette; sub-family c (cftr/mrp); member 8; IRS2 - insulin receptor substrate 2; AGTR1 - angiotensin ii receptor; type 1; GCG - glucagon; ADIPOQ - adiponectin; c1q and collagen domain containing; L…
GO:0071333	cellular response to glucose stimulus	0.000394	3.4	0.0479	11	[PRKAA2 - protein kinase; amp-activated; alpha 2 catalytic subunit; PRKAA1 - protein kinase; amp-activated; alpha 1 catalytic subunit; NEUROD1 - neuronal differentiation 1; KCNJ11 - potassium inwardly-rectifying channel; subfamily j; member 11; PPARGC1A - peroxisome proliferator-activated receptor gamma; coactivator 1 alpha; IGF1R - insulin-like growth factor 1 receptor; PCK2 - phosphoenolpyruvat…
GO:0071331	cellular response to hexose stimulus	0.000394	3.4	0.0471	11	[PRKAA2 - protein kinase; amp-activated; alpha 2 catalytic subunit; PRKAA1 - protein kinase; amp-activated; alpha 1 catalytic subunit; NEUROD1 - neuronal differentiation 1; PPARGC1A - peroxisome proliferator-activated receptor gamma; coactivator 1 alpha; KCNJ11 - potassium inwardly-rectifying channel; subfamily j; member 11; PCK2 - phosphoenolpyruvate carboxykinase 2 (mitochondrial); IGF1R - insu…
GO:0071229	cellular response to acid chemical	0.000444	3.35	0.0522	17	[ADIPOR2 - adiponectin receptor 2; PRKAA2 - protein kinase; amp-activated; alpha 2 catalytic subunit; CPT1A - carnitine palmitoyltransferase 1a (liver); UCP1 - uncoupling protein 1 (mitochondrial; proton carrier); PCK1 - phosphoenolpyruvate carboxykinase 1 (soluble); AKT1 - v-akt murine thymoma viral oncogene homolog 1; IRS1 - insulin receptor substrate 1; SOCS1 - suppressor of cytokine signaling…
GO:0008286	insulin receptor signaling pathway	0.000457	3.34	0.0528	21	[SHC1 - shc (src homology 2 domain containing) transforming protein 1; AKT2 - v-akt murine thymoma viral oncogene homolog 2; FOXC2 - forkhead box c2 (mfh-1; mesenchyme forkhead 1); IGF1R - insulin-like growth factor 1 receptor; IGF2 - insulin-like growth factor 2 (somatomedin a); AKT1 - v-akt murine thymoma viral oncogene homolog 1; INSR - insulin receptor; IGFBP1 - insulin-like growth factor bin…
GO:0051049	regulation of transport	0.000512	3.29	0.0583	53	[SELE - selectin e; APOA1 - apolipoprotein a-i; MTNR1B - melatonin receptor 1b; DPP4 - dipeptidyl-peptidase 4; ABCC8 - atp-binding cassette; sub-family c (cftr/mrp); member 8; IRS2 - insulin receptor substrate 2; AGTR1 - angiotensin ii receptor; type 1; GCG - glucagon; LEP - leptin; GCK - glucokinase (hexokinase 4); LEPR - leptin receptor; PEA15 - phosphoprotein enriched in astrocytes 15; AKT2 - …
GO:0009743	response to carbohydrate	0.000514	3.29	0.0576	25	[ADIPOR2 - adiponectin receptor 2; PRKAA2 - protein kinase; amp-activated; alpha 2 catalytic subunit; NEUROD1 - neuronal differentiation 1; APOB - apolipoprotein b; PPARGC1A - peroxisome proliferator-activated receptor gamma; coactivator 1 alpha; IRS2 - insulin receptor substrate 2; ADIPOQ - adiponectin; c1q and collagen domain containing; GCKR - glucokinase (hexokinase 4) regulator; LEP - leptin…
GO:0072329	monocarboxylic acid catabolic process	0.000658	3.18	0.0725	8	[CPT2 - carnitine palmitoyltransferase 2; CPT1A - carnitine palmitoyltransferase 1a (liver); PCK2 - phosphoenolpyruvate carboxykinase 2 (mitochondrial); PCK1 - phosphoenolpyruvate carboxykinase 1 (soluble); ADIPOQ - adiponectin; c1q and collagen domain containing; LPIN1 - lipin 1; LEP - leptin; PPARD - peroxisome proliferator-activated receptor delta]
GO:0009062	fatty acid catabolic process	0.000658	3.18	0.0714	8	[CPT2 - carnitine palmitoyltransferase 2; CPT1A - carnitine palmitoyltransferase 1a (liver); PCK2 - phosphoenolpyruvate carboxykinase 2 (mitochondrial); PCK1 - phosphoenolpyruvate carboxykinase 1 (soluble); ADIPOQ - adiponectin; c1q and collagen domain containing; LPIN1 - lipin 1; LEP - leptin; PPARD - peroxisome proliferator-activated receptor delta]
GO:0010243	response to organonitrogen compound	0.000672	3.17	0.0719	82	[TRIB3 - tribbles homolog 3 (drosophila); PRKAA1 - protein kinase; amp-activated; alpha 1 catalytic subunit; DRD2 - dopamine receptor d2; FABP3 - fatty acid binding protein 3; muscle and heart (mammary-derived growth inhibitor); SOCS1 - suppressor of cytokine signaling 1; USF1 - upstream transcription factor 1; ADRB2 - adrenoceptor beta 2; surface; MTOR - mechanistic target of rapamycin (serine/t…
GO:0006629	lipid metabolic process	0.000687	3.16	0.0724	132	[SLC27A1 - solute carrier family 27 (fatty acid transporter); member 1; GSTM1 - glutathione s-transferase mu 1; GSTP1 - glutathione s-transferase pi 1; ANGPTL3 - angiopoietin-like 3; PNLIP - pancreatic lipase; APOA2 - apolipoprotein a-ii; APOA1 - apolipoprotein a-i; MIF - macrophage migration inhibitory factor (glycosylation-inhibiting factor); HSD11B1 - hydroxysteroid (11-beta) dehydrogenase 1; …
GO:0032024	positive regulation of insulin secretion	0.0007	3.15	0.0727	10	[TCF7L2 - transcription factor 7-like 2 (t-cell specific; hmg-box); RBP4 - retinol binding protein 4; plasma; CAPN10 - calpain 10; IRS2 - insulin receptor substrate 2; GIP - gastric inhibitory polypeptide; PDX1 - pancreatic and duodenal homeobox 1; GCG - glucagon; GHRL - ghrelin/obestatin prepropeptide; SLC30A8 - solute carrier family 30 (zinc transporter); member 8; GCK - glucokinase (hexokinase…
GO:0002790	peptide secretion	0.000747	3.13	0.0764	6	[HNF1B - hnf1 homeobox b; NEUROD1 - neuronal differentiation 1; HNF1A - hnf1 homeobox a; PDX1 - pancreatic and duodenal homeobox 1; SLC30A8 - solute carrier family 30 (zinc transporter); member 8; IL6 - interleukin 6 (interferon; beta 2)]
GO:0009914	hormone transport	0.000747	3.13	0.0754	6	[HNF1B - hnf1 homeobox b; NEUROD1 - neuronal differentiation 1; HNF1A - hnf1 homeobox a; PDX1 - pancreatic and duodenal homeobox 1; SLC30A8 - solute carrier family 30 (zinc transporter); member 8; IL6 - interleukin 6 (interferon; beta 2)]
GO:0009749	response to glucose	0.000769	3.11	0.0765	23	[PRKAA2 - protein kinase; amp-activated; alpha 2 catalytic subunit; HNF4A - hepatocyte nuclear factor 4; alpha; PRKAA1 - protein kinase; amp-activated; alpha 1 catalytic subunit; NEUROD1 - neuronal differentiation 1; KCNJ11 - potassium inwardly-rectifying channel; subfamily j; member 11; PCK2 - phosphoenolpyruvate carboxykinase 2 (mitochondrial); IGF1R - insulin-like growth factor 1 receptor; PCK…
GO:0034371	chylomicron remodeling	0.0008	3.1	0.0786	8	[APOC2 - apolipoprotein c-ii; APOC3 - apolipoprotein c-iii; APOE - apolipoprotein e; APOA2 - apolipoprotein a-ii; APOA1 - apolipoprotein a-i; LPL - lipoprotein lipase; APOB - apolipoprotein b; APOA4 - apolipoprotein a-iv]
GO:0034378	chylomicron assembly	0.0008	3.1	0.0775	8	[APOC2 - apolipoprotein c-ii; APOC3 - apolipoprotein c-iii; MTTP - microsomal triglyceride transfer protein; APOE - apolipoprotein e; APOA2 - apolipoprotein a-ii; APOA1 - apolipoprotein a-i; APOB - apolipoprotein b; APOA4 - apolipoprotein a-iv]
GO:0031329	regulation of cellular catabolic process	0.000807	3.09	0.0771	75	[PRKAA2 - protein kinase; amp-activated; alpha 2 catalytic subunit; TRIB3 - tribbles homolog 3 (drosophila); PRKAA1 - protein kinase; amp-activated; alpha 1 catalytic subunit; TIMP1 - timp metallopeptidase inhibitor 1; PRKAB1 - protein kinase; amp-activated; beta 1 non-catalytic subunit; CST3 - cystatin c; DDIT3 - dna-damage-inducible transcript 3; APOA1 - apolipoprotein a-i; FABP1 - fatty acid b…
GO:0034440	lipid oxidation	0.000821	3.09	0.0774	11	[ADIPOR2 - adiponectin receptor 2; CPT2 - carnitine palmitoyltransferase 2; PRKAA1 - protein kinase; amp-activated; alpha 1 catalytic subunit; CPT1A - carnitine palmitoyltransferase 1a (liver); PPARGC1A - peroxisome proliferator-activated receptor gamma; coactivator 1 alpha; ADIPOQ - adiponectin; c1q and collagen domain containing; LEP - leptin; ADIPOR1 - adiponectin receptor 1; PLA2G7 - phosphol…
GO:0051046	regulation of secretion	0.000951	3.02	0.0885	32	[NEUROD1 - neuronal differentiation 1; IRS1 - insulin receptor substrate 1; MTNR1B - melatonin receptor 1b; GLP1R - glucagon-like peptide 1 receptor; DPP4 - dipeptidyl-peptidase 4; ABCC8 - atp-binding cassette; sub-family c (cftr/mrp); member 8; IRS2 - insulin receptor substrate 2; AGTR1 - angiotensin ii receptor; type 1; ADIPOQ - adiponectin; c1q and collagen domain containing; GCG - glucagon; L…
GO:0071417	cellular response to organonitrogen compound	0.000971	3.01	0.0892	30	[IRS1 - insulin receptor substrate 1; SOCS1 - suppressor of cytokine signaling 1; GPT - glutamic-pyruvate transaminase (alanine aminotransferase); GLP1R - glucagon-like peptide 1 receptor; PIK3R1 - phosphoinositide-3-kinase; regulatory subunit 1 (alpha); AGER - advanced glycosylation end product-specific receptor; ENPP1 - ectonucleotide pyrophosphatase/phosphodiesterase 1; PPARGC1A - peroxisome p…
GO:1904894	positive regulation of STAT cascade	0.000973	3.01	0.0883	21	[IL4 - interleukin 4; IL18 - interleukin 18 (interferon-gamma-inducing factor); SOCS3 - suppressor of cytokine signaling 3; IGF1 - insulin-like growth factor 1 (somatomedin c); CCL5 - chemokine (c-c motif) ligand 5; AKR1B1 - aldo-keto reductase family 1; member b1 (aldose reductase); STAT3 - signal transducer and activator of transcription 3 (acute-phase response factor); PRL - prolactin; EPO - e…
GO:0046427	positive regulation of JAK-STAT cascade	0.000973	3.01	0.0872	21	[IL4 - interleukin 4; IL18 - interleukin 18 (interferon-gamma-inducing factor); SOCS3 - suppressor of cytokine signaling 3; IGF1 - insulin-like growth factor 1 (somatomedin c); CCL5 - chemokine (c-c motif) ligand 5; AKR1B1 - aldo-keto reductase family 1; member b1 (aldose reductase); STAT3 - signal transducer and activator of transcription 3 (acute-phase response factor); PRL - prolactin; EPO - e…
GO:2000112	regulation of cellular macromolecule biosynthetic process	0.000996	3	0.0881	17	[HNF4A - hepatocyte nuclear factor 4; alpha; NEUROD1 - neuronal differentiation 1; AKT2 - v-akt murine thymoma viral oncogene homolog 2; WFS1 - wolfram syndrome 1 (wolframin); INSR - insulin receptor; IRS1 - insulin receptor substrate 1; PAX4 - paired box 4; MAPK8IP1 - mitogen-activated protein kinase 8 interacting protein 1; TCF7L2 - transcription factor 7-like 2 (t-cell specific; hmg-box); ENPP…
